# Bcl11b orchestrates subcerebral projection neuron axon development via cell-autonomous, non-cell-autonomous, and subcellular mechanisms

**DOI:** 10.1101/2024.10.20.619265

**Authors:** Yasuhiro Itoh, Mollie B. Woodworth, Luciano C. Greig, Anne K. Engmann, Dustin E. Tillman, John J. Hatch, Jeffrey D. Macklis

**Affiliations:** Department of Stem Cell and Regenerative Biology, and Center for Brain Science, Harvard University, Cambridge, Massachusetts 02138, USA; Voyager Therapeutics, Lexington, MA 02421, USA; Neuroscience Program, Bates College, Lewiston, ME 04240, USA; Department of Ophthalmology, University of California, San Francisco, CA 94143, USA

## Abstract

Both cell-intrinsic competency and extracellular cues regulate axon projection, but mechanisms that coordinate these elements remain poorly understood. Subcerebral projection neurons (SCPN) extend their primary axons from cortex through subcortical structures, including the striatum, targeting the brainstem and spinal cord. We identify that the transcription factor Bcl11b/Ctip2 functions in multiple independent neuron populations to control SCPN axon development. *Bcl11b* expressed by SCPN is required cell-autonomously for axonal outgrowth and efficient entry into the internal capsule within the striatum, while *Bcl11b* expressed by medium spiny neurons (MSN) non-cell-autonomously regulates SCPN axon fasciculation within the internal capsule and subsequent pathfinding. Further, integrated investigation of *Bcl11b*-null SCPN with transcriptomic, immunocytochemical, and *in vivo* growth cone purification approaches identifies that Cdh13 is localized along axons and on growth cone surfaces of SCPN *in vivo*, and mediates Bcl11b regulation of SCPN axonal outgrowth. Together, these results demonstrate that Bcl11b controls multiple aspects of SCPN axon development by coordinating intrinsic SCPN cell autonomous subcellular mechanisms and extrinsic MSN non-cell-autonomous mechanisms.
