## Supplementary Table 2 for "Bcl11b orchestrates subcerebral projection neuron axon development via cell-autonomous, non-cell-autonomous, and subcellular mechanisms"

### Sheet: Soma_KOvsWT
gene name	Mean of normalized counts	log2FoldChange	lfcSE	p value	q value	ENSEMBL gene ID
Npy	9668.63	2.0563	0.148444	1.23e-43	1.35e-39	ENSMUSG00000029819.6
Pcsk2	5143.08	1.5879	0.15056	5.27e-26	2.89e-22	ENSMUSG00000027419.9
Eln	861.107	2.83849	0.274454	4.54e-25	1.66e-21	ENSMUSG00000029675.12
Ppfibp1	1332.09	-2.0376	0.20315	1.12e-23	3.09e-20	ENSMUSG00000016487.15
Dusp6	4023.1	1.02637	0.106435	5.26e-22	1.15e-18	ENSMUSG00000019960.8
Ermn	1801.09	-2.39666	0.255976	7.76e-21	1.42e-17	ENSMUSG00000026830.9
Pid1	1614.26	-1.93659	0.212813	9.04e-20	1.42e-16	ENSMUSG00000045658.16
Dhrs3	396.695	4.52155	0.513024	1.21e-18	1.66e-15	ENSMUSG00000066026.14
Cck	1420.63	2.01195	0.231567	3.68e-18	4.48e-15	ENSMUSG00000032532.7
Ephx4	986.676	1.82852	0.218096	5.11e-17	5.61e-14	ENSMUSG00000033805.12
Ldlrad3	4151.57	1.40044	0.168236	8.48e-17	8.46e-14	ENSMUSG00000048058.17
Cnn3	4761.22	0.935235	0.113505	1.73e-16	1.58e-13	ENSMUSG00000053931.11
Crym	4237.36	-2.20253	0.26983	3.28e-16	2.77e-13	ENSMUSG00000030905.5
Selenom	1265.49	-1.57045	0.194121	5.96e-16	4.68e-13	ENSMUSG00000075702.9
Etv1	5859.65	1.7247	0.214391	8.65e-16	6.33e-13	ENSMUSG00000004151.17
Camk1	2664.53	1.29955	0.161792	9.57e-16	6.57e-13	ENSMUSG00000030272.15
Ephb6	3278.63	1.4166	0.178865	2.38e-15	1.53e-12	ENSMUSG00000029869.7
Gsn	1800.27	1.67127	0.212297	3.48e-15	2.12e-12	ENSMUSG00000026879.14
Sla	21963.2	-0.862629	0.110112	4.72e-15	2.73e-12	ENSMUSG00000022372.14
Pcp4	917.013	-1.85869	0.242919	1.99e-14	1.09e-11	ENSMUSG00000090223.2
Elmod1	11706.9	-0.770071	0.100763	2.13e-14	1.11e-11	ENSMUSG00000041986.16
Tle4	3729.23	1.80273	0.24255	1.07e-13	5.15e-11	ENSMUSG00000024642.17
Slc24a3	1380.99	1.70812	0.229869	1.08e-13	5.15e-11	ENSMUSG00000063873.10
Cdh13	19123.7	-1.24511	0.168034	1.26e-13	5.78e-11	ENSMUSG00000031841.19
Tpbg	821.264	-1.62427	0.219459	1.35e-13	5.92e-11	ENSMUSG00000035274.13
Sstr1	770.546	-2.14777	0.29476	3.18e-13	1.34e-10	ENSMUSG00000035431.4
Rprm	13993.2	0.827675	0.113859	3.61e-13	1.47e-10	ENSMUSG00000075334.2
Gng7	8206.89	-1.08033	0.149164	4.4e-13	1.73e-10	ENSMUSG00000048240.14
Wnt5a	411.412	-2.75959	0.381581	4.76e-13	1.8e-10	ENSMUSG00000021994.15
Zfp804a	755.847	1.51882	0.21577	1.93e-12	7.08e-10	ENSMUSG00000070866.4
2610035D17Rik	926.511	1.59364	0.227765	2.62e-12	9.27e-10	ENSMUSG00000087259.7
Prr13	939.649	1.44594	0.206959	2.82e-12	9.66e-10	ENSMUSG00000023048.13
Fgf13	11321.2	-0.681798	0.0986829	4.88e-12	1.62e-09	ENSMUSG00000031137.17
Dner	10602.9	-0.939496	0.136687	6.27e-12	2.02e-09	ENSMUSG00000036766.12
Cxxc5	431.414	2.19857	0.324808	1.3e-11	4.07e-09	ENSMUSG00000046668.9
Oxr1	3107.54	0.980001	0.145042	1.41e-11	4.3e-09	ENSMUSG00000022307.16
Rab31	7878.76	1.14434	0.170558	1.95e-11	5.8e-09	ENSMUSG00000056515.9
Snx7	3857.14	0.866902	0.129408	2.1e-11	6.06e-09	ENSMUSG00000028007.13
Limch1	1753.26	1.34547	0.201173	2.26e-11	6.36e-09	ENSMUSG00000037736.20
Nudt4	9402.81	-0.701498	0.105263	2.66e-11	7.3e-09	ENSMUSG00000020029.6
Nrgn	6344.87	-1.19001	0.180044	3.85e-11	1.03e-08	ENSMUSG00000053310.11
Cpne6	1413.58	-1.41678	0.217165	6.85e-11	1.79e-08	ENSMUSG00000022212.15
Slc29a1	3549.38	-0.664896	0.103728	1.46e-10	3.71e-08	ENSMUSG00000023942.15
Diaph3	1232.32	1.69309	0.264511	1.55e-10	3.85e-08	ENSMUSG00000022021.14
Bag2	1410.91	1.20637	0.1888	1.66e-10	4.05e-08	ENSMUSG00000042215.8
Tbc1d5	10351.8	1.00406	0.157319	1.74e-10	4.16e-08	ENSMUSG00000023923.10
Arhgdib	3325.27	-0.940289	0.147771	1.98e-10	4.62e-08	ENSMUSG00000030220.13
Fjx1	8599.52	1.05693	0.166411	2.13e-10	4.88e-08	ENSMUSG00000075012.4
Lmo1	2608.96	0.977466	0.154813	2.72e-10	6.1e-08	ENSMUSG00000036111.8
Fyn	17080.1	-0.486247	0.0773373	3.23e-10	7.09e-08	ENSMUSG00000019843.14
Cdkn1a	381.945	1.63793	0.261403	3.71e-10	7.98e-08	ENSMUSG00000023067.14
Tox	3499.61	0.563522	0.0904683	4.7e-10	9.91e-08	ENSMUSG00000041272.11
Foxp1	6066.48	-0.921926	0.150257	8.48e-10	1.76e-07	ENSMUSG00000030067.17
Cacna2d3	2668.41	-1.28645	0.210569	1e-09	2.03e-07	ENSMUSG00000021991.9
Zdhhc2	5324.04	-0.799019	0.132471	1.62e-09	3.24e-07	ENSMUSG00000039470.15
Kcnip3	1241.74	1.86833	0.313565	2.55e-09	4.99e-07	ENSMUSG00000079056.12
Ifi27	517.078	-2.5633	0.430634	2.64e-09	5.09e-07	ENSMUSG00000064215.13
Gdf9	285.307	2.84104	0.479055	3.02e-09	5.71e-07	ENSMUSG00000018238.6
Ptprr	3861.35	0.890426	0.150614	3.38e-09	6.29e-07	ENSMUSG00000020151.16
Rcan3	1923.35	-1.62767	0.275899	3.65e-09	6.67e-07	ENSMUSG00000059713.12
Bcl11a	5938.06	0.601343	0.102465	4.39e-09	7.9e-07	ENSMUSG00000000861.15
Wnt7b	2452.93	1.64612	0.28175	5.14e-09	9.1e-07	ENSMUSG00000022382.15
Bcl11b	30647.8	0.713836	0.12245	5.56e-09	9.68e-07	ENSMUSG00000048251.15
Rasgrp2	2070.56	-0.878203	0.153708	1.11e-08	1.9e-06	ENSMUSG00000032946.16
Shd	1033.59	1.18054	0.209281	1.69e-08	2.86e-06	ENSMUSG00000039154.8
Gm49708	337.01	3.72518	0.667247	2.37e-08	3.93e-06	ENSMUSG00000116656.1
Hunk	948.637	1.69252	0.304181	2.63e-08	4.31e-06	ENSMUSG00000053414.8
Hpca	1050.21	-1.80253	0.32517	2.97e-08	4.79e-06	ENSMUSG00000028785.13
Gda	923.859	-1.91394	0.349832	4.47e-08	7.12e-06	ENSMUSG00000058624.13
Tafa2	4364.04	-1.14687	0.214746	9.26e-08	1.45e-05	ENSMUSG00000044071.9
Pls3	7198.28	-0.790069	0.148369	1.01e-07	1.56e-05	ENSMUSG00000016382.15
Chst2	2417.44	0.793934	0.149916	1.18e-07	1.81e-05	ENSMUSG00000033350.7
Kcnip2	1259.38	-1.39913	0.265118	1.31e-07	1.97e-05	ENSMUSG00000025221.16
Hs3st4	513.569	1.36343	0.259575	1.5e-07	2.22e-05	ENSMUSG00000078591.1
Gabra3	3568.99	-0.786493	0.150029	1.59e-07	2.32e-05	ENSMUSG00000031343.13
Tafa5	724.818	-1.18651	0.227721	1.88e-07	2.72e-05	ENSMUSG00000054863.9
Nt5dc2	1070.23	1.69837	0.327284	2.11e-07	3.01e-05	ENSMUSG00000071547.4
Tmem91	111.711	-2.4397	0.470641	2.17e-07	3.06e-05	ENSMUSG00000061702.10
Tcf4	20523.5	0.760073	0.147227	2.44e-07	3.37e-05	ENSMUSG00000053477.17
Ralyl	4832.31	0.533304	0.103335	2.46e-07	3.37e-05	ENSMUSG00000039717.16
Tcerg1l	12760.6	-0.634997	0.123494	2.72e-07	3.68e-05	ENSMUSG00000091002.2
Trp53i11	6152.45	0.656984	0.128123	2.93e-07	3.88e-05	ENSMUSG00000068735.14
Stxbp6	631.324	-4.67	0.910473	2.91e-07	3.88e-05	ENSMUSG00000046314.16
Etv5	2854.37	0.924567	0.180489	3.01e-07	3.94e-05	ENSMUSG00000013089.15
Egln3	342.859	-2.97128	0.582591	3.39e-07	4.38e-05	ENSMUSG00000035105.5
Wdpcp	1703.65	1.20465	0.236513	3.52e-07	4.49e-05	ENSMUSG00000020319.9
Gmpr	1712.14	-0.68504	0.13503	3.91e-07	4.93e-05	ENSMUSG00000000253.13
Prokr2	1057.08	-1.32891	0.263887	4.76e-07	5.93e-05	ENSMUSG00000050558.13
Siah3	1781.67	-1.29271	0.257181	5e-07	6.16e-05	ENSMUSG00000091722.2
Ccnd2	2101.56	-0.946616	0.189081	5.55e-07	6.76e-05	ENSMUSG00000000184.12
Chrna5	828.666	-1.3977	0.279718	5.83e-07	7.03e-05	ENSMUSG00000035594.10
Rbm24	910.149	-1.43989	0.289704	6.69e-07	7.98e-05	ENSMUSG00000038132.6
Nol4	6890.53	0.73254	0.147459	6.77e-07	7.99e-05	ENSMUSG00000041923.15
Pcdh9	6061.99	1.031	0.207842	7.03e-07	8.21e-05	ENSMUSG00000055421.8
Mpped1	47690.5	0.408945	0.0826729	7.55e-07	8.73e-05	ENSMUSG00000041708.12
Pkmyt1	479.412	1.11057	0.227631	1.07e-06	0.000122024	ENSMUSG00000023908.8
Hs3st2	4876.16	-0.523038	0.107276	1.08e-06	0.000122718	ENSMUSG00000046321.8
Wls	1349.97	1.56319	0.320967	1.11e-06	0.000124826	ENSMUSG00000028173.10
Csrp2	3212.45	0.899666	0.186178	1.35e-06	0.000149619	ENSMUSG00000020186.7
Dok5	13970.6	0.574286	0.119118	1.43e-06	0.000155109	ENSMUSG00000027560.4
Cdh7	694.52	-1.57978	0.327653	1.42e-06	0.000155109	ENSMUSG00000026312.17
Pak5	4317.07	0.602681	0.125105	1.45e-06	0.000156479	ENSMUSG00000039913.12
Prkcd	3477.89	-0.908856	0.191065	1.97e-06	0.000205167	ENSMUSG00000021948.17
Afap1l2	1499.12	-1.261	0.265177	1.98e-06	0.000205167	ENSMUSG00000025083.18
Zfpm2	1379.8	1.71297	0.360119	1.97e-06	0.000205167	ENSMUSG00000022306.9
Fosl2	313.817	1.57636	0.331337	1.96e-06	0.000205167	ENSMUSG00000029135.10
Itga6	642.861	1.63232	0.343449	2.01e-06	0.00020583	ENSMUSG00000027111.16
Vrk1	3334.95	0.631184	0.133307	2.19e-06	0.000222819	ENSMUSG00000021115.15
Tpm1	847.011	-0.93965	0.198667	2.25e-06	0.000226318	ENSMUSG00000032366.15
Mt3	334.561	1.31552	0.278508	2.32e-06	0.000231372	ENSMUSG00000031760.9
Aldh1b1	5226.21	-0.736006	0.155887	2.34e-06	0.000231591	ENSMUSG00000035561.5
Neurod6	29137.6	0.497051	0.106308	2.93e-06	0.000287239	ENSMUSG00000037984.9
Mllt3	3569.02	0.881311	0.188598	2.97e-06	0.000288352	ENSMUSG00000028496.17
Caln1	4223.89	-1.02065	0.218851	3.11e-06	0.000298992	ENSMUSG00000060371.12
Smarca2	9438.15	0.533103	0.114816	3.43e-06	0.000321936	ENSMUSG00000024921.17
Tex10	2378.53	-0.928359	0.199863	3.4e-06	0.000321936	ENSMUSG00000028345.15
Camk1d	1939.33	0.634608	0.136636	3.41e-06	0.000321936	ENSMUSG00000039145.16
Rorb	4021.35	-1.05016	0.226713	3.62e-06	0.000336663	ENSMUSG00000036192.15
Cdh4	4648.37	-1.62581	0.356609	5.14e-06	0.000473832	ENSMUSG00000000305.12
Homer2	621.925	-1.68187	0.369872	5.44e-06	0.0004973	ENSMUSG00000025813.14
Zc3h13	4841.89	-0.589359	0.129861	5.67e-06	0.000514148	ENSMUSG00000022000.11
Rbfox1	9303.36	-0.56006	0.123916	6.19e-06	0.000557178	ENSMUSG00000008658.16
Clic4	1066.2	1.11594	0.247012	6.25e-06	0.000557644	ENSMUSG00000037242.8
Hs6st1	4532.11	-0.571334	0.126861	6.68e-06	0.000591271	ENSMUSG00000045216.7
Ntm	15861.7	0.440235	0.0982909	7.5e-06	0.000658758	ENSMUSG00000059974.10
Ppp2r1b	3783.61	-0.552132	0.123367	7.62e-06	0.000663952	ENSMUSG00000032058.14
Gria3	1401.92	1.26712	0.283624	7.91e-06	0.000683568	ENSMUSG00000001986.16
Slc8a3	1633.14	-1.03659	0.232405	8.19e-06	0.00070183	ENSMUSG00000079055.10
Acvr1	795.838	-1.18796	0.267349	8.85e-06	0.000753013	ENSMUSG00000026836.15
Spock1	8338.35	0.574089	0.129306	9.01e-06	0.000760272	ENSMUSG00000056222.15
Prkch	397.311	2.02613	0.458977	1.01e-05	0.000848367	ENSMUSG00000021108.18
Furin	702.809	1.21939	0.277029	1.07e-05	0.000893169	ENSMUSG00000030530.15
Actr3b	5218.03	-0.518856	0.11838	1.17e-05	0.000966062	ENSMUSG00000056367.14
Slain1	5472.86	-0.493604	0.112912	1.23e-05	0.00101035	ENSMUSG00000055717.13
Lmo3	27983.6	0.517035	0.118383	1.26e-05	0.00102177	ENSMUSG00000030226.12
Neto2	14844.4	0.690903	0.15864	1.33e-05	0.00107309	ENSMUSG00000036902.11
Mta3	635.47	1.14617	0.263388	1.35e-05	0.00108256	ENSMUSG00000055817.18
Reln	1846.3	-1.17881	0.271	1.36e-05	0.00108331	ENSMUSG00000042453.14
Lrrtm3	1784.97	-1.21464	0.279507	1.39e-05	0.00109647	ENSMUSG00000042846.8
Ncald	7949.64	0.799702	0.18417	1.41e-05	0.00110585	ENSMUSG00000051359.15
Lefty2	447.424	-1.7023	0.393777	1.54e-05	0.00119805	ENSMUSG00000066652.5
Syt6	1040.26	1.79219	0.416303	1.67e-05	0.00129057	ENSMUSG00000027849.19
Urod	1404.76	0.618222	0.143757	1.7e-05	0.0013081	ENSMUSG00000028684.14
Tspan9	1023.4	-1.20214	0.280277	1.79e-05	0.00136717	ENSMUSG00000030352.15
Sel1l3	1579.08	0.964749	0.225973	1.96e-05	0.00148415	ENSMUSG00000029189.10
Cisd3	263.279	1.35486	0.317529	1.98e-05	0.00149005	ENSMUSG00000078695.8
Fxyd7	365.114	-1.54217	0.362201	2.06e-05	0.00154153	ENSMUSG00000036578.7
Adcy2	1086.02	1.2408	0.292204	2.17e-05	0.00161113	ENSMUSG00000021536.7
Tmem74	2872.51	0.857862	0.203535	2.5e-05	0.00184133	ENSMUSG00000054409.5
Rnd1	2193.67	-0.555019	0.132056	2.63e-05	0.0019279	ENSMUSG00000054855.13
Tsen15	470.275	0.924437	0.220394	2.74e-05	0.00198789	ENSMUSG00000014980.14
Dleu7	282.852	1.22459	0.293247	2.97e-05	0.00214226	ENSMUSG00000048281.9
Psmb10	860.073	0.745908	0.178973	3.08e-05	0.00220709	ENSMUSG00000031897.9
Dgkz	4479.72	0.532787	0.128511	3.39e-05	0.00237271	ENSMUSG00000040479.12
Peg3	1663.37	-0.860965	0.207698	3.39e-05	0.00237271	ENSMUSG00000002265.17
Klhl14	1278.84	1.67784	0.404648	3.38e-05	0.00237271	ENSMUSG00000042514.11
Nos1	425.506	1.98643	0.478979	3.37e-05	0.00237271	ENSMUSG00000029361.18
Igfbp2	6818.51	0.613507	0.148197	3.48e-05	0.00241446	ENSMUSG00000039323.18
Tmem145	805.469	1.01049	0.244422	3.56e-05	0.00245866	ENSMUSG00000043843.17
Necab1	9182.3	0.634063	0.153739	3.72e-05	0.00253514	ENSMUSG00000040536.15
Cartpt	59.7385	-3.04684	0.73853	3.7e-05	0.00253514	ENSMUSG00000021647.7
Kctd12	1648.41	0.759242	0.184537	3.88e-05	0.00263095	ENSMUSG00000098557.1
Sqstm1	15362.2	-0.346851	0.084354	3.92e-05	0.00264274	ENSMUSG00000015837.15
Brinp3	955.417	-1.26378	0.309789	4.51e-05	0.0030205	ENSMUSG00000035131.14
Ccng1	2808.9	0.682652	0.167494	4.59e-05	0.00305178	ENSMUSG00000020326.7
Mmp14	553.443	-1.6613	0.408696	4.81e-05	0.00317716	ENSMUSG00000000957.11
St3gal5	1602.06	0.690236	0.1699	4.85e-05	0.00318913	ENSMUSG00000056091.12
Tuba4a	4192.15	-0.859211	0.212573	5.3e-05	0.00344237	ENSMUSG00000026202.13
Fbln1	1005.97	1.27179	0.314557	5.27e-05	0.00344237	ENSMUSG00000006369.14
Apcdd1	1074.3	1.25085	0.30967	5.36e-05	0.00346084	ENSMUSG00000071847.13
Zfp93	316.187	-1.71749	0.425614	5.45e-05	0.00349975	ENSMUSG00000055305.15
Zhx1	1310.99	-1.05552	0.262164	5.67e-05	0.00361698	ENSMUSG00000022361.14
Cat	4098.84	0.920538	0.228926	5.79e-05	0.00367449	ENSMUSG00000027187.10
Prkce	3174.47	-0.518881	0.129385	6.06e-05	0.00382386	ENSMUSG00000045038.14
Ncl	17177.5	-0.33486	0.0836157	6.21e-05	0.00389358	ENSMUSG00000026234.12
Rgmb	9223.23	0.438061	0.109539	6.36e-05	0.00394187	ENSMUSG00000048027.9
Ucp2	439.231	-1.35835	0.339612	6.34e-05	0.00394187	ENSMUSG00000033685.13
Faap20	1391.99	0.532541	0.133517	6.65e-05	0.00409879	ENSMUSG00000073684.13
Zfp768	327.832	1.54421	0.387496	6.74e-05	0.00413553	ENSMUSG00000047371.7
Dnajc15	720.711	0.991164	0.249438	7.08e-05	0.00431662	ENSMUSG00000022013.4
Lsamp	4860.87	0.597546	0.151331	7.86e-05	0.00468895	ENSMUSG00000061080.11
Akr1b3	824.063	-1.09777	0.277949	7.83e-05	0.00468895	ENSMUSG00000001642.18
Kcns1	406.907	-1.30831	0.331102	7.77e-05	0.00468895	ENSMUSG00000040164.3
Gjd2	330.999	2.0487	0.518739	7.84e-05	0.00468895	ENSMUSG00000068615.4
Grm8	854.636	1.16589	0.29623	8.29e-05	0.00489361	ENSMUSG00000024211.15
Phlda3	624.95	0.814191	0.206853	8.28e-05	0.00489361	ENSMUSG00000041801.5
Pycrl	1656.2	0.664766	0.169342	8.65e-05	0.00507799	ENSMUSG00000022571.9
Diras2	8893.98	0.562025	0.143328	8.81e-05	0.00514267	ENSMUSG00000047842.7
Mtmr7	5071.27	-0.52175	0.133161	8.92e-05	0.00518038	ENSMUSG00000039431.16
Syt4	29988.9	-0.500551	0.127931	9.13e-05	0.00527263	ENSMUSG00000024261.6
Itpk1	3807.02	-0.521664	0.134361	0.000103361	0.00593923	ENSMUSG00000057963.9
Tmem266	519.781	-1.15019	0.296839	0.00010671	0.00609971	ENSMUSG00000032313.11
Draxin	1648.82	-0.944092	0.244304	0.000111356	0.00623536	ENSMUSG00000029005.4
Fbxo34	1294.18	-1.04213	0.269593	0.000110825	0.00623536	ENSMUSG00000037536.14
Aif1l	824.286	1.21119	0.313279	0.000110556	0.00623536	ENSMUSG00000001864.13
Blvra	815.647	0.814835	0.210712	0.000110154	0.00623536	ENSMUSG00000001999.15
Stx16	867.272	-1.10323	0.285836	0.000113541	0.00632545	ENSMUSG00000027522.15
Zyx	1206.41	0.80522	0.208759	0.000114704	0.00635794	ENSMUSG00000029860.16
Garnl3	7203.17	0.648884	0.168501	0.000117678	0.00645756	ENSMUSG00000038860.15
Gm8773	792.997	1.09565	0.284453	0.000117264	0.00645756	ENSMUSG00000073234.4
Bpgm	797.464	0.91649	0.238156	0.000118955	0.00649517	ENSMUSG00000038871.5
Hdac1	850.905	1.28694	0.335746	0.000126556	0.00687598	ENSMUSG00000028800.15
Dbpht2	4175.7	0.644508	0.168237	0.000127651	0.00690134	ENSMUSG00000029878.6
Dynlt3	3395.87	-0.40965	0.107087	0.000130561	0.00702408	ENSMUSG00000031176.8
Plcxd3	2071.5	0.999294	0.261964	0.000136391	0.00730193	ENSMUSG00000049148.8
Extl2	2255.75	-0.663329	0.174324	0.000141719	0.00751532	ENSMUSG00000027963.14
Rnf128	688.398	1.21567	0.319484	0.000141747	0.00751532	ENSMUSG00000031438.11
Nebl	490.648	1.57505	0.418019	0.000164632	0.00868669	ENSMUSG00000053702.16
Casp2	950.047	1.01766	0.270189	0.000165566	0.00869421	ENSMUSG00000029863.13
Far2	6242.55	-0.719195	0.191124	0.000167902	0.00877488	ENSMUSG00000030303.15
Npnt	1140.19	1.49194	0.396809	0.000170024	0.00884365	ENSMUSG00000040998.18
Gna12	5863.06	0.593132	0.157902	0.000172419	0.00888686	ENSMUSG00000000149.10
Decr1	174.114	1.60712	0.42785	0.000172474	0.00888686	ENSMUSG00000028223.8
Nfix	22405.9	0.432135	0.115319	0.000178753	0.0089356	ENSMUSG00000001911.16
Gabra5	10221.3	-0.508853	0.135603	0.000175058	0.0089356	ENSMUSG00000055078.7
Klhl5	10109.5	0.543027	0.14502	0.000180747	0.0089356	ENSMUSG00000054920.12
Rab3d	3076.64	-0.588741	0.157212	0.000180476	0.0089356	ENSMUSG00000019066.13
Slc9a3r2	1871.65	0.799321	0.213226	0.000177754	0.0089356	ENSMUSG00000002504.15
Lgals8	627.704	0.908815	0.242603	0.000179603	0.0089356	ENSMUSG00000057554.13
Tgfb1i1	601.16	0.822849	0.21969	0.000180032	0.0089356	ENSMUSG00000030782.17
Ier2	543.722	0.935947	0.249916	0.000180364	0.0089356	ENSMUSG00000053560.5
Syt13	509.235	2.12808	0.567686	0.000177756	0.0089356	ENSMUSG00000027220.2
Sertad4	2944.42	0.476564	0.127809	0.000192453	0.00947165	ENSMUSG00000016262.14
Osbpl3	754.477	-1.18305	0.317577	0.000195119	0.00955996	ENSMUSG00000029822.15
Rgs8	1275.6	2.66359	0.715888	0.000198681	0.00965844	ENSMUSG00000042671.12
Nts	1243.07	2.635	0.708426	0.000199612	0.00965844	ENSMUSG00000019890.4
Zbtb46	427.915	1.94126	0.52194	0.000199769	0.00965844	ENSMUSG00000027583.13
Cracd	2512.11	0.560457	0.151217	0.000210291	0.0101226	ENSMUSG00000036377.19
Tpm4	3001.51	0.614995	0.166195	0.000215217	0.0103145	ENSMUSG00000031799.10
Edil3	3589.63	0.810706	0.220356	0.000234082	0.0111214	ENSMUSG00000034488.14
Neurl1a	445.45	-1.93428	0.525604	0.000233136	0.0111214	ENSMUSG00000006435.16
Ndrg1	7753.28	-0.395192	0.107542	0.000238069	0.0112621	ENSMUSG00000005125.13
Parm1	295.955	2.21297	0.602611	0.00024037	0.0113222	ENSMUSG00000034981.9
Mal2	3168.46	-0.557469	0.151934	0.000243357	0.0114139	ENSMUSG00000024479.3
Cadm1	20746.9	0.432632	0.118052	0.000247586	0.0115628	ENSMUSG00000032076.20
Abhd14a	3125.81	0.524524	0.143507	0.00025714	0.0119581	ENSMUSG00000042210.17
Luzp2	3810.3	0.563301	0.154288	0.00026125	0.0120353	ENSMUSG00000063297.7
Mcm6	1391.91	0.665786	0.182342	0.000260917	0.0120353	ENSMUSG00000026355.11
Timp3	1014.51	2.29918	0.629888	0.000262091	0.0120353	ENSMUSG00000020044.13
Cmpk2	1839.34	0.612549	0.168534	0.000278453	0.0127334	ENSMUSG00000020638.8
Hap1	227.63	2.79812	0.770828	0.000283409	0.0129063	ENSMUSG00000006930.15
Plcl2	2306.3	0.70722	0.195633	0.000300319	0.0136198	ENSMUSG00000038910.7
Tshz3	1797.21	0.85222	0.235845	0.000302115	0.0136449	ENSMUSG00000021217.7
Sult4a1	9122.95	-0.34349	0.0952757	0.000311881	0.0140206	ENSMUSG00000018865.9
Gm42902	60.5842	3.37192	0.935526	0.000312988	0.0140206	ENSMUSG00000106396.1
Faah	2831.77	0.662644	0.184108	0.000319183	0.0141419	ENSMUSG00000034171.13
Dact1	1040.16	1.03587	0.287802	0.000319145	0.0141419	ENSMUSG00000044548.11
Tspan18	467.229	1.43956	0.399998	0.000319561	0.0141419	ENSMUSG00000027217.13
Syt11	18715.4	-0.392267	0.109196	0.000327762	0.0144465	ENSMUSG00000068923.14
Igsf21	6185.85	0.570519	0.158901	0.000330151	0.0144936	ENSMUSG00000040972.8
Efnb3	3443.04	0.489666	0.136809	0.000344673	0.0150709	ENSMUSG00000003934.5
Pum3	6237.98	-0.377305	0.105526	0.000349586	0.015225	ENSMUSG00000041360.8
Klhdc8a	222.14	1.3415	0.375816	0.000357586	0.0155119	ENSMUSG00000042115.4
Nefm	6482.6	0.615677	0.172781	0.000366165	0.0158215	ENSMUSG00000022054.11
Kitl	553.979	0.826744	0.232493	0.000376546	0.0162063	ENSMUSG00000019966.18
Lrtm2	400.697	-1.36729	0.384788	0.000380366	0.0163067	ENSMUSG00000055003.14
Smad3	313.284	-1.57616	0.443711	0.000381998	0.0163129	ENSMUSG00000032402.12
Plekhb2	7855.52	-0.480073	0.135206	0.000384231	0.0163447	ENSMUSG00000026123.11
Reep3	703.104	0.875528	0.247169	0.00039678	0.0168134	ENSMUSG00000019873.8
P4htm	1066.7	0.639637	0.18108	0.00041188	0.0173465	ENSMUSG00000006675.10
Gm17641	84.5329	2.11356	0.598413	0.000412523	0.0173465	ENSMUSG00000091272.2
Gnb5	4690.76	-0.357908	0.101421	0.000417247	0.0173631	ENSMUSG00000032192.9
Dnajb5	2510.39	-0.440503	0.124841	0.000417914	0.0173631	ENSMUSG00000036052.14
Abcb9	871.67	-0.882527	0.250173	0.000419246	0.0173631	ENSMUSG00000029408.13
Cap2	730.507	-1.17405	0.332651	0.00041653	0.0173631	ENSMUSG00000021373.16
Igfbp5	773.792	-1.71734	0.487213	0.000423779	0.0174194	ENSMUSG00000026185.8
Crtac1	297.108	2.45971	0.697651	0.000422362	0.0174194	ENSMUSG00000042401.8
Btbd11	436.467	-1.32411	0.375892	0.00042738	0.0175019	ENSMUSG00000020042.15
Uspl1	3746.34	-0.417251	0.118919	0.000450283	0.0183712	ENSMUSG00000041264.16
Rnf123	2805.84	-0.530983	0.151464	0.000455465	0.0185138	ENSMUSG00000041528.15
Egr3	191.192	-1.85943	0.531239	0.000464946	0.0188295	ENSMUSG00000033730.4
Fbxo3	5425.21	0.391602	0.112128	0.000478617	0.0193118	ENSMUSG00000027180.12
Zfp874a	870.568	0.861684	0.246989	0.000485276	0.0194842	ENSMUSG00000069206.14
Ermard	418.28	1.45531	0.417218	0.00048644	0.0194842	ENSMUSG00000036552.19
Slc25a27	706.647	0.926662	0.265757	0.00048869	0.0195032	ENSMUSG00000023912.10
Decr2	1621.5	0.767086	0.220296	0.000497547	0.0197847	ENSMUSG00000036775.13
Ypel1	5688.11	0.381094	0.109523	0.000502219	0.0198984	ENSMUSG00000022773.19
Adgra1	405.067	1.35313	0.3898	0.00051787	0.0204447	ENSMUSG00000025475.17
Bhlhe22	12643.8	0.458307	0.132068	0.000520023	0.0204561	ENSMUSG00000025128.7
Dhrs11	58.6797	4.01337	1.15787	0.000527955	0.020694	ENSMUSG00000034449.7
2900072N19Rik	112.224	1.62025	0.468762	0.000547335	0.0213772	ENSMUSG00000087018.1
Atp1b2	641.067	0.950384	0.275138	0.00055192	0.0214799	ENSMUSG00000041329.13
Ldb2	20052.9	-0.34745	0.100678	0.000558287	0.0216509	ENSMUSG00000039706.11
Rilpl2	987.32	0.659899	0.191413	0.000565757	0.0218633	ENSMUSG00000029401.8
Ctbp1	10981.9	0.301829	0.087597	0.000569689	0.021938	ENSMUSG00000037373.12
Prdx3	3994.44	-0.508302	0.147574	0.000572345	0.0219633	ENSMUSG00000024997.7
Thy1	189.779	-1.36373	0.396069	0.000574966	0.0219869	ENSMUSG00000032011.5
Sulf2	9033.7	0.685011	0.199538	0.000596955	0.0226698	ENSMUSG00000006800.14
Ngef	2152.14	-0.942002	0.274393	0.000596868	0.0226698	ENSMUSG00000026259.14
Stk32c	1543.85	-1.12094	0.326614	0.000599117	0.0226735	ENSMUSG00000015981.12
Ptrh2	2510.4	0.533153	0.155595	0.000611302	0.0229762	ENSMUSG00000072582.9
Htr1a	479.261	1.35013	0.393922	0.000609379	0.0229762	ENSMUSG00000021721.5
P4ha1	680.219	1.02958	0.300844	0.0006209	0.0232573	ENSMUSG00000019916.14
Wbp1	1420.56	0.550289	0.160859	0.000624032	0.0232951	ENSMUSG00000030035.14
Klhdc2	7506.05	0.382321	0.111854	0.000630726	0.023403	ENSMUSG00000020978.10
9430015G10Rik	750.046	0.945362	0.276596	0.000631189	0.023403	ENSMUSG00000059939.13
Cyp20a1	930.462	0.877187	0.256882	0.000638417	0.0235913	ENSMUSG00000049439.13
Stam2	3765.65	0.581021	0.170215	0.000641467	0.0236245	ENSMUSG00000055371.17
Cpne8	819.266	-0.835908	0.245023	0.000645935	0.0236454	ENSMUSG00000052560.15
Nedd9	355.035	1.75183	0.513525	0.000646343	0.0236454	ENSMUSG00000021365.15
Chac2	769.366	-0.758514	0.222441	0.000649746	0.0236909	ENSMUSG00000020309.6
Tsc22d2	969.575	0.809756	0.237614	0.000654756	0.0237945	ENSMUSG00000027806.9
Abcd2	434.64	1.23901	0.363743	0.000658548	0.0238534	ENSMUSG00000055782.9
2700054A10Rik	322.819	1.366	0.401533	0.000669047	0.0241539	ENSMUSG00000117042.1
Bloc1s4	721.715	0.855699	0.251829	0.000678955	0.0243514	ENSMUSG00000060708.4
Gm12371	136.764	-2.12473	0.625248	0.000678263	0.0243514	ENSMUSG00000084898.1
Mettl15	349.515	1.19793	0.353248	0.000695927	0.0248788	ENSMUSG00000057234.9
Bdh1	9169.17	-0.266036	0.0785878	0.000711241	0.0252737	ENSMUSG00000046598.15
Ndp	207.95	2.63083	0.777185	0.000711578	0.0252737	ENSMUSG00000040138.7
Shisa4	1822.42	0.434739	0.128679	0.000728861	0.0257194	ENSMUSG00000041889.7
Pcdha9	1053.12	-0.672865	0.199236	0.000732185	0.0257194	ENSMUSG00000103770.1
Paqr9	747.276	-0.776294	0.229895	0.000733501	0.0257194	ENSMUSG00000064225.6
Rxfp1	529.42	1.40869	0.417125	0.000732401	0.0257194	ENSMUSG00000034009.14
Pwwp3a	2323.45	0.586204	0.1738	0.000743894	0.0260008	ENSMUSG00000020156.16
Ephb1	7156.17	-0.524528	0.155626	0.000750463	0.0261471	ENSMUSG00000032537.15
Asic2	2587.52	0.77395	0.230032	0.000766729	0.0266293	ENSMUSG00000020704.13
Dph3	1851.66	0.532952	0.158528	0.000774127	0.0268014	ENSMUSG00000021905.14
Pisd-ps2	319.375	-1.49679	0.445651	0.000783204	0.0269457	ENSMUSG00000023795.16
Larp1b	247.163	0.996558	0.296639	0.000780853	0.0269457	ENSMUSG00000025762.16
Aebp2	407.223	-0.952862	0.283973	0.000792318	0.027174	ENSMUSG00000030232.18
Fam110b	6897.23	0.330508	0.0985782	0.000800131	0.0273565	ENSMUSG00000049119.14
A830082K12Rik	275.596	1.13261	0.338205	0.000811404	0.0276558	ENSMUSG00000087143.9
Terf2ip	4744.35	0.43756	0.130758	0.00081884	0.0278228	ENSMUSG00000033430.10
Gabrd	314.274	-2.16428	0.647365	0.000828152	0.0280524	ENSMUSG00000029054.8
Phf21a	361.043	0.940188	0.281842	0.000850325	0.0287148	ENSMUSG00000058318.15
Cdh8	7941.47	0.555345	0.166665	0.000861931	0.0290175	ENSMUSG00000036510.17
Rad51	306.502	1.10929	0.333182	0.000870411	0.0292133	ENSMUSG00000027323.10
Cpne2	1417.56	-0.875767	0.263302	0.000880728	0.0294695	ENSMUSG00000034361.10
Rtl8a	817.766	-0.722112	0.217437	0.000896915	0.0299199	ENSMUSG00000067925.4
Slc17a7	1487.61	-0.654671	0.197188	0.000900052	0.0299336	ENSMUSG00000070570.5
Aasdhppt	2011.68	-0.455982	0.137462	0.000909444	0.0301545	ENSMUSG00000025894.11
Thap12	2718.18	0.591144	0.178379	0.000919797	0.0303146	ENSMUSG00000030753.15
Lclat1	493.328	-0.929038	0.280301	0.000918307	0.0303146	ENSMUSG00000054469.14
Maneal	2674.22	-0.436739	0.131942	0.000932713	0.0306483	ENSMUSG00000042763.9
Fam149a	808.588	0.672112	0.203427	0.000953359	0.0311402	ENSMUSG00000070044.15
Cidea	131.453	-2.41581	0.731169	0.00095302	0.0311402	ENSMUSG00000024526.9
Fabp5	23295	-0.448027	0.136259	0.00100879	0.0327923	ENSMUSG00000027533.10
Ncam2	3390.62	0.671523	0.20425	0.00100991	0.0327923	ENSMUSG00000022762.18
Klhl26	2098.02	0.630244	0.191901	0.00102269	0.0331093	ENSMUSG00000055707.13
Zfp703	224.159	-1.33928	0.409013	0.0010588	0.0341775	ENSMUSG00000085795.8
Cadm2	8062.15	0.581934	0.177909	0.00107181	0.0344143	ENSMUSG00000064115.13
Seh1l	2759.45	-0.457185	0.139802	0.0010746	0.0344143	ENSMUSG00000079614.4
Zbtb44	1514.31	0.72223	0.220867	0.00107554	0.0344143	ENSMUSG00000047412.16
Ralb	1154.15	0.88212	0.26997	0.00108513	0.03462	ENSMUSG00000004451.14
Nif3l1	4206.6	0.50202	0.153831	0.00110063	0.034945	ENSMUSG00000026036.17
Gpr22	941.165	0.795792	0.24387	0.00110168	0.034945	ENSMUSG00000044067.7
Adam22	2855.88	0.639414	0.196203	0.0011183	0.0353698	ENSMUSG00000040537.17
Mrs2	436.015	-0.854539	0.262292	0.00112214	0.0353894	ENSMUSG00000021339.4
Reps2	1803.89	-0.631239	0.194039	0.0011413	0.0357498	ENSMUSG00000040855.15
Gcnt2	637.162	-1.13113	0.347756	0.00114334	0.0357498	ENSMUSG00000021360.16
Cep76	320.265	-0.916871	0.281842	0.00114139	0.0357498	ENSMUSG00000073542.3
Mdp1	2021.66	0.434223	0.133583	0.0011517	0.0359088	ENSMUSG00000002329.7
Nefl	14501.2	0.309245	0.0953842	0.00118653	0.0365792	ENSMUSG00000022055.7
Mfap3	3274.09	-0.526975	0.162495	0.00118273	0.0365792	ENSMUSG00000020522.13
Mrtfb	858.64	-0.906075	0.279455	0.00118572	0.0365792	ENSMUSG00000009569.14
Itpripl1	168.433	-1.21498	0.374567	0.00117991	0.0365792	ENSMUSG00000074825.4
Abr	15902.1	-0.361807	0.111835	0.0012156	0.0373704	ENSMUSG00000017631.19
Nwd2	3729.67	-0.578633	0.179135	0.00123724	0.0379293	ENSMUSG00000090061.9
Pou3f3	2125.24	0.533063	0.165338	0.00126377	0.0386348	ENSMUSG00000045515.4
Cept1	1942	-0.649469	0.201535	0.00127027	0.0387256	ENSMUSG00000040774.15
Ttc28	2052.34	-0.813473	0.252764	0.00128947	0.0392021	ENSMUSG00000033209.17
Gm40841	455.758	1.00899	0.313801	0.00130275	0.0394963	ENSMUSG00000113216.1
Atp1a1	1786.29	-0.970344	0.302338	0.00132982	0.0402059	ENSMUSG00000033161.10
Cry1	2307.5	-0.591696	0.184413	0.00133411	0.0402248	ENSMUSG00000020038.10
Dusp26	5299.48	0.403493	0.125942	0.00135632	0.0407825	ENSMUSG00000039661.14
Cnih1	2803.61	-0.489053	0.15277	0.00136834	0.0409198	ENSMUSG00000015759.11
A330102I10Rik	1013.01	0.750612	0.234459	0.00136729	0.0409198	ENSMUSG00000086363.7
Trrap	1429.68	-0.567438	0.177499	0.00138933	0.0414346	ENSMUSG00000045482.16
Gucy1a1	11670	-0.445418	0.139466	0.00140443	0.0417713	ENSMUSG00000033910.13
Poglut3	164.873	-2.05766	0.64569	0.00143874	0.042676	ENSMUSG00000034487.4
Atrnl1	2544.83	0.588863	0.184842	0.00144372	0.0427085	ENSMUSG00000054843.9
St6galnac5	1522.89	-0.809233	0.254729	0.0014889	0.0439264	ENSMUSG00000039037.5
Slc41a3	220.662	1.1113	0.350144	0.00150442	0.0442653	ENSMUSG00000030089.15
Plod3	838.516	0.767072	0.241883	0.00151783	0.0445407	ENSMUSG00000004846.10
Rab2b	1077.31	0.510566	0.161613	0.0015821	0.0463027	ENSMUSG00000022159.16
Aqp11	319.936	1.06948	0.338656	0.00158852	0.0463669	ENSMUSG00000042797.9
Rapgefl1	394.906	-1.227	0.388672	0.0015945	0.0464181	ENSMUSG00000038020.5
Kcnq3	702.399	-1.05081	0.333187	0.00161157	0.0467911	ENSMUSG00000056258.9
Rab4a	4579.53	-0.396887	0.125957	0.00162725	0.0471215	ENSMUSG00000019478.16
Bcl2	611.356	0.858235	0.27314	0.00167739	0.0484456	ENSMUSG00000057329.7
Usp2	794.827	-0.637762	0.203311	0.00170757	0.0491879	ENSMUSG00000032010.15
Gpcpd1	3175.38	-0.514242	0.164205	0.00173794	0.0499317	ENSMUSG00000027346.15
Csdc2	8572.9	0.358173	0.11444	0.00174939	0.0501295	ENSMUSG00000042109.8
Pcdhgc4	1152.94	0.707266	0.226169	0.00176505	0.0504463	ENSMUSG00000023036.14
Rpn2	7418.66	-0.385267	0.123347	0.00178749	0.0504625	ENSMUSG00000027642.15
R3hcc1	2751.85	0.334483	0.106997	0.00177143	0.0504625	ENSMUSG00000034194.18
Slc25a36	1598.69	0.572676	0.183305	0.00178302	0.0504625	ENSMUSG00000032449.13
Nr1d1	657.808	-0.874476	0.279988	0.0017886	0.0504625	ENSMUSG00000020889.11
Zfp446	408.087	1.00897	0.32286	0.00177737	0.0504625	ENSMUSG00000033961.16
Ahcy	1903.63	-0.569364	0.182474	0.00180696	0.0507314	ENSMUSG00000027597.15
Aard	92.2377	-2.48845	0.797532	0.00180738	0.0507314	ENSMUSG00000068522.4
Phactr3	4296.85	-0.341892	0.109731	0.00183488	0.0513719	ENSMUSG00000027525.18
Pex2	2191.02	0.512523	0.164667	0.00185526	0.0515482	ENSMUSG00000040374.13
Fam210b	1572.6	-0.69414	0.222952	0.00184938	0.0515482	ENSMUSG00000027495.4
Rbbp9	1197.5	0.764148	0.245507	0.0018549	0.0515482	ENSMUSG00000027428.9
Abhd4	789.834	0.913248	0.293494	0.00186052	0.0515636	ENSMUSG00000040997.14
Rnf141	5056.86	0.544547	0.17518	0.00188041	0.0519836	ENSMUSG00000030788.16
Amn	310.544	-1.34627	0.433257	0.00188784	0.052058	ENSMUSG00000021278.7
Hspa14	1442.04	-0.536355	0.172663	0.00189398	0.0520963	ENSMUSG00000109865.1
Sema3c	4570.59	0.782614	0.252031	0.00190134	0.052168	ENSMUSG00000028780.13
Deaf1	10835.2	0.389724	0.12558	0.00191312	0.0522301	ENSMUSG00000058886.9
Chrm1	1416.57	-0.81811	0.263583	0.00191053	0.0522301	ENSMUSG00000032773.9
Grin3a	6589.87	1.18923	0.384263	0.00196923	0.0536285	ENSMUSG00000039579.15
Nlgn1	5413.76	0.356524	0.115309	0.00198879	0.0536738	ENSMUSG00000063887.13
2610002M06Rik	2050.84	0.518833	0.167896	0.00200024	0.0536738	ENSMUSG00000031242.7
Zfp423	856.146	0.744845	0.240822	0.0019819	0.0536738	ENSMUSG00000045333.15
Dync2li1	806.982	-0.612115	0.198077	0.00199965	0.0536738	ENSMUSG00000024253.9
Spsb4	742.977	1.0298	0.333097	0.00199079	0.0536738	ENSMUSG00000046997.5
Ccdc3	151.42	4.52555	1.46389	0.00199171	0.0536738	ENSMUSG00000026676.7
Cpne5	471.166	0.812793	0.263543	0.00204171	0.0546532	ENSMUSG00000024008.16
Meis2	3439.54	-0.52597	0.170817	0.00207599	0.0554354	ENSMUSG00000027210.20
Polb	1835.57	0.4446	0.144446	0.00208425	0.0555209	ENSMUSG00000031536.6
Phactr1	9361.62	0.412069	0.133961	0.00209767	0.0557433	ENSMUSG00000054728.17
Lurap1l	126.243	-1.68692	0.548677	0.00210841	0.0558931	ENSMUSG00000048706.3
Tapt1	1513.43	0.484783	0.157998	0.00215295	0.0569364	ENSMUSG00000046985.11
Arf3	20517.8	-0.265898	0.0867173	0.00216757	0.0571234	ENSMUSG00000051853.10
Timm50	4590.12	0.38727	0.126317	0.00217043	0.0571234	ENSMUSG00000003438.17
Mta2	5298.18	0.392096	0.12809	0.00220523	0.0579005	ENSMUSG00000071646.9
Hdac10	1966.04	0.676173	0.221043	0.00222067	0.0581667	ENSMUSG00000062906.12
Aff3	2067.08	0.519394	0.169958	0.00224295	0.0586103	ENSMUSG00000037138.18
Stat5b	177.598	-4.05493	1.32761	0.00225579	0.0588058	ENSMUSG00000020919.11
Doc2a	1155.53	0.565282	0.185337	0.00228822	0.05951	ENSMUSG00000052301.14
Sephs2	2313.61	-0.523505	0.171828	0.00231387	0.0600347	ENSMUSG00000049091.6
Hmgn3	987.945	-0.620505	0.20378	0.00232701	0.0602334	ENSMUSG00000066456.14
Cys1	325.773	-1.05095	0.345313	0.00233867	0.0603928	ENSMUSG00000062563.15
Rap1gds1	8716.82	-0.391515	0.128798	0.0023676	0.0608535	ENSMUSG00000028149.12
Ifit2	122.965	3.04201	1.00068	0.00236629	0.0608535	ENSMUSG00000045932.12
Grik2	2724.45	-0.779452	0.257302	0.00245095	0.0628486	ENSMUSG00000056073.16
Add3	1906.66	-0.604871	0.199967	0.0024876	0.0636397	ENSMUSG00000025026.15
Vat1l	1230.73	-0.654423	0.216552	0.00251098	0.0639397	ENSMUSG00000046844.6
2310002F09Rik	144.834	1.09516	0.362387	0.00251043	0.0639397	ENSMUSG00000097178.7
Klk8	306.192	1.04866	0.347216	0.00252624	0.0641793	ENSMUSG00000064023.4
Mc4r	1115.84	0.713347	0.237015	0.00261501	0.066281	ENSMUSG00000047259.3
Ptger3	389.163	2.70162	0.900212	0.00269014	0.0680283	ENSMUSG00000040016.16
Gbe1	590.565	0.982495	0.327526	0.00270204	0.0681722	ENSMUSG00000022707.16
Trbc2	89.4842	2.13148	0.711193	0.00272602	0.0686193	ENSMUSG00000076498.2
Epha4	2584.29	0.907034	0.302807	0.0027407	0.068831	ENSMUSG00000026235.14
Tes	2501.15	-0.430526	0.143975	0.00278717	0.0698382	ENSMUSG00000029552.19
Grn	3569.64	0.429107	0.14368	0.00282152	0.070364	ENSMUSG00000034708.12
Gstm5	2322.09	0.492855	0.164986	0.0028149	0.070364	ENSMUSG00000004032.10
Chn2	1475.53	0.675609	0.226266	0.00282738	0.070364	ENSMUSG00000004633.17
Mlycd	1363.44	0.679699	0.227777	0.00284456	0.0706314	ENSMUSG00000074064.6
Fgf18	192.531	-1.44332	0.483999	0.00286296	0.0709277	ENSMUSG00000057967.12
Nelfb	4689.69	0.443621	0.14954	0.00301149	0.0744395	ENSMUSG00000013465.19
Wdr5b	524.284	1.0651	0.359273	0.00303083	0.0747492	ENSMUSG00000034379.9
Slc30a1	214.602	0.939735	0.317557	0.0030837	0.0758824	ENSMUSG00000037434.7
Adcyap1	3235.07	0.481443	0.162856	0.00311406	0.0764581	ENSMUSG00000024256.7
Pcbp2	842.141	-0.492265	0.166604	0.00312968	0.0766701	ENSMUSG00000056851.14
Hyi	109.194	1.36733	0.463372	0.00316918	0.0774648	ENSMUSG00000006395.16
Phyh	2407.32	0.552436	0.187289	0.00318129	0.0774942	ENSMUSG00000026664.7
Senp1	1019.17	0.892161	0.302495	0.0031845	0.0774942	ENSMUSG00000033075.17
Trpc5	505.121	-1.12579	0.381826	0.00319381	0.0775488	ENSMUSG00000041710.4
AI506816	586.341	0.686744	0.23318	0.00322824	0.0782118	ENSMUSG00000105987.4
Gdap2	2152.31	-0.534489	0.181698	0.00326484	0.0786135	ENSMUSG00000027865.10
Flrt3	1955.99	-0.652999	0.221992	0.00326574	0.0786135	ENSMUSG00000051379.12
Klhdc1	399.496	1.44265	0.490446	0.00326631	0.0786135	ENSMUSG00000051890.13
Stk39	3504.63	-0.427216	0.145413	0.00330397	0.0793459	ENSMUSG00000027030.15
Rere	666.171	0.83284	0.284215	0.00338612	0.0811413	ENSMUSG00000039852.17
Plxna1	4377.37	-0.413008	0.141133	0.00342944	0.0819259	ENSMUSG00000030084.11
Ism1	109.736	-3.53325	1.20755	0.0034338	0.0819259	ENSMUSG00000074766.10
Shank2	1059.51	-0.645799	0.220811	0.00344815	0.08209	ENSMUSG00000037541.22
Kif5c	12865.2	0.414584	0.141896	0.0034808	0.0826879	ENSMUSG00000026764.15
Scg2	1749.39	-1.01268	0.347178	0.00353525	0.0838	ENSMUSG00000050711.7
Bend6	10674.5	-0.317045	0.108739	0.0035495	0.0839564	ENSMUSG00000042182.16
Cnih3	5772.35	0.469264	0.161488	0.00366241	0.0858865	ENSMUSG00000026514.14
Sv2b	5158.76	0.639431	0.220028	0.00365927	0.0858865	ENSMUSG00000053025.13
Tgfb2	469.573	0.659785	0.226938	0.00364527	0.0858865	ENSMUSG00000039239.14
Tstd3	430.463	0.838649	0.288523	0.00365262	0.0858865	ENSMUSG00000028251.5
Elapor2	1534.46	-0.647972	0.223201	0.00369504	0.086467	ENSMUSG00000056004.16
Zmiz1	3991.35	0.497096	0.171448	0.00373871	0.0873027	ENSMUSG00000007817.15
Xpo1	3865.67	-0.370752	0.12804	0.00378444	0.0881832	ENSMUSG00000020290.14
Oma1	3147.54	-0.430818	0.148931	0.00381902	0.0886125	ENSMUSG00000035069.3
Ramp3	706.634	-0.754826	0.260927	0.00381746	0.0886125	ENSMUSG00000041046.7
Lamtor5	2363.15	0.487655	0.168648	0.00383347	0.0887602	ENSMUSG00000087260.5
Cend1	2711.14	-0.428854	0.148357	0.00384406	0.0888181	ENSMUSG00000060240.12
Klhl32	2193.16	0.60084	0.208001	0.00386913	0.0892094	ENSMUSG00000040387.16
Ube2e3	10703.6	-0.371818	0.128809	0.00389457	0.0896077	ENSMUSG00000027011.14
Rabl2	1511.39	0.560197	0.194282	0.00393371	0.0901305	ENSMUSG00000022621.16
Elac1	365.797	1.08756	0.377118	0.00392836	0.0901305	ENSMUSG00000036941.2
Srsf11	4774.34	0.38451	0.133458	0.00396262	0.0906036	ENSMUSG00000055436.18
Prelid3a	2696.68	-0.425983	0.147919	0.00397885	0.0906111	ENSMUSG00000024530.8
Frzb	1246.22	1.0176	0.353359	0.00397946	0.0906111	ENSMUSG00000027004.3
Smim20	1205.78	-0.634735	0.220529	0.00399908	0.0906817	ENSMUSG00000061461.11
Fbln7	387.347	-1.1371	0.395051	0.0039974	0.0906817	ENSMUSG00000027386.9
Cep97	427.526	-0.944604	0.328353	0.00401732	0.0909074	ENSMUSG00000022604.18
Zfp523	2364.93	0.396621	0.137924	0.00403188	0.0910065	ENSMUSG00000024220.14
Cep70	1113.86	0.557087	0.193783	0.00404276	0.0910065	ENSMUSG00000056267.14
Rusf1	546.088	0.816049	0.283892	0.00404658	0.0910065	ENSMUSG00000030780.15
Nup133	2038.05	0.485303	0.169105	0.00410681	0.0921724	ENSMUSG00000039509.8
Ehd3	1978.24	0.461126	0.16081	0.00413708	0.0926622	ENSMUSG00000024065.8
Scrn1	12345.7	0.437628	0.152736	0.00416665	0.0927565	ENSMUSG00000019124.10
Snca	7123.57	-0.48951	0.170775	0.00415174	0.0927565	ENSMUSG00000025889.13
Rprml	487.994	-1.51942	0.530178	0.00415874	0.0927565	ENSMUSG00000046215.3
Chd3	3688.06	-0.563907	0.196855	0.00417569	0.0927695	ENSMUSG00000018474.18
Negr1	2997.24	-0.67411	0.235529	0.00420827	0.0931164	ENSMUSG00000040037.13
Adamtsl2	676.394	0.732896	0.256062	0.00420737	0.0931164	ENSMUSG00000036040.14
Rcbtb2	1357.74	0.586712	0.205189	0.00424481	0.093736	ENSMUSG00000022106.14
Pfn2	27925.5	-0.359887	0.12593	0.00426545	0.0940026	ENSMUSG00000027805.16
Frmd3	4053.17	0.500741	0.175355	0.00429579	0.0944816	ENSMUSG00000049122.17
Eno2	4802.34	-0.316614	0.110968	0.00432809	0.094812	ENSMUSG00000004267.16
Rgl1	1379.84	0.75697	0.265254	0.00432055	0.094812	ENSMUSG00000026482.13
St8sia5	435.306	1.27167	0.44602	0.00435614	0.0952363	ENSMUSG00000025425.18
Rbms1	717.689	-0.729348	0.256365	0.00444166	0.0969129	ENSMUSG00000026970.16
Reps1	2849.26	-0.314101	0.110462	0.00446179	0.0971082	ENSMUSG00000019854.17
Dhodh	1814.56	0.489953	0.172333	0.0044683	0.0971082	ENSMUSG00000031730.18
Zfp451	4189.14	0.390514	0.137524	0.00451682	0.0979606	ENSMUSG00000042197.13
Tmem200a	1855.16	-0.631972	0.222688	0.00454081	0.0979606	ENSMUSG00000049420.9
Dzank1	635.266	0.644575	0.227143	0.00454323	0.0979606	ENSMUSG00000037259.15
Raver2	279.309	-1.09308	0.385123	0.0045359	0.0979606	ENSMUSG00000035275.14
Prmt2	13101.2	0.328304	0.115766	0.00456927	0.098329	ENSMUSG00000020230.15
Mapk4	1194.17	-0.58642	0.206853	0.00458309	0.0984333	ENSMUSG00000024558.12
Dhcr24	911.915	-0.59037	0.208386	0.00461041	0.0988266	ENSMUSG00000034926.3
Creb3l1	297.568	1.95756	0.691383	0.00463493	0.0991587	ENSMUSG00000027230.9
Gm17750	3550.18	0.510331	0.180384	0.00466728	0.0994628	ENSMUSG00000098087.1
Rflnb	226.547	1.88262	0.665367	0.00466281	0.0994628	ENSMUSG00000020846.6
