## Supplementary Table 3 for "Bcl11b orchestrates subcerebral projection neuron axon development via cell-autonomous, non-cell-autonomous, and subcellular mechanisms"

### Sheet: Soma_KOvsWT
gene name	Mean of normalized counts	log2FoldChange	lfcSE	p value	q value	ENSEMBL gene ID
Bcl11b	30647.8	0.713836	0.12245	5.55542e-09	9.6779e-07	ENSMUSG00000048251.15
Bcl11a	5938.06	0.601343	0.102465	4.38996e-09	7.89834e-07	ENSMUSG00000000861.15
Fezf2	11017.5	0.248874	0.098632	0.0116272	0.181041	ENSMUSG00000021743.6
Sox5	10509.8	0.340148	0.134349	0.0113471	0.178672	ENSMUSG00000041540.16
Satb2	4617.38	-0.340666	0.194175	0.0793573	0.508433	ENSMUSG00000038331.15
Tbr1	2714.3	0.40726	0.184522	0.027306	0.293232	ENSMUSG00000035033.15
Cux1	1531.53	-0.0752722	0.19207	0.695133	0.963235	ENSMUSG00000029705.17
Foxp2	2001.99	0.515056	0.209192	0.013812	0.200777	ENSMUSG00000029563.16
Otx1	2290.53	0.486595	0.205847	0.0180852	0.235731	ENSMUSG00000005917.15
Lmo4	1545.77	0.363272	0.198306	0.0669707	0.462569	ENSMUSG00000028266.17
Foxg1	3434.86	0.123719	0.130875	0.344494	0.85554	ENSMUSG00000020950.10
Lhx2	396.957	-0.0216718	0.41621	0.958473	0.997751	ENSMUSG00000000247.11
Emx1	136.669	0.0747442	0.436627	0.864078	0.987703	ENSMUSG00000033726.8
Zfpm2	1379.8	1.71297	0.360119	1.96817e-06	0.000205167	ENSMUSG00000022306.9
Pou3f3	2125.24	0.533063	0.165338	0.00126377	0.0386348	ENSMUSG00000045515.4
Pou3f2	1230.38	0.600203	0.268874	0.025596	0.284616	ENSMUSG00000095139.2
Tle4	3729.23	1.80273	0.24255	1.06665e-13	5.14944e-11	ENSMUSG00000024642.17
Rorb	4021.35	-1.05016	0.226713	3.61971e-06	0.000336663	ENSMUSG00000036192.15
Etv1	5859.65	1.7247	0.214391	8.65167e-16	6.33014e-13	ENSMUSG00000004151.17
Nr4a3	285.509	0.249408	0.42118	0.55374	0.938224	ENSMUSG00000028341.9
Foxo1	707.714	0.0664913	0.281424	0.813225	0.978462	ENSMUSG00000044167.6
Lmo3	27983.6	0.517035	0.118383	1.25685e-05	0.00102177	ENSMUSG00000030226.12
Id2	27967.9	0.118733	0.123062	0.334635	0.852115	ENSMUSG00000020644.9
Nr2f1	347.502	0.0941665	0.303623	0.756452	0.971587	ENSMUSG00000069171.14
