## Supplementary Table 4 for "Bcl11b orchestrates subcerebral projection neuron axon development via cell-autonomous, non-cell-autonomous, and subcellular mechanisms"

### Sheet: Soma_KOvsWT
gene name	Mean of normalized counts	log2FoldChange	lfcSE	p value	q value	ENSEMBL gene ID
SCPN general identity genes
Npr3 (formerly RIKEN cDNA B430320C24)	701.334	0.714308	0.315102	0.0233959	0.271864	ENSMUSG00000022206.7
Fezf2	11017.5	0.248874	0.098632	0.0116272	0.181041	ENSMUSG00000021743.6
Cd55 (formerly daf1)	484.636	0.530695	0.359813	0.140235	0.654648	ENSMUSG00000026399.12
Cntn6	6396.01	-0.573632	0.211612	0.00671258	0.12857	ENSMUSG00000030092.14
Cdh13	19123.7	-1.24511	0.168034	1.26431e-13	5.78161e-11	ENSMUSG00000031841.19
SCPN early development genes
Sox5	10509.8	0.340148	0.134349	0.0113471	0.178672	ENSMUSG00000041540.16
Bcl11b	30647.8	0.713836	0.12245	5.55542e-09	9.6779e-07	ENSMUSG00000048251.15
Ldb2 (formerly Clim1)	20052.9	-0.34745	0.100678	0.000558287	0.0216509	ENSMUSG00000039706.11
Oma1 (formerly RIKEN 2010001O09)	3147.54	-0.430818	0.148931	0.00381902	0.0886125	ENSMUSG00000035069.3
Grb14	2584.01	0.432241	0.189776	0.0227483	0.269033	ENSMUSG00000026888.14
Syt9	1768.7	0.0718638	0.223364	0.747655	0.969441	ENSMUSG00000062542.11
SCPN intermediate development genes
Neto1	1129.24	-0.63378	0.267654	0.0178891	0.234288	ENSMUSG00000050321.3
Crim1	1679.54	-0.163224	0.220444	0.459036	0.905506	ENSMUSG00000024074.8
Lum	173.19	0.79705	0.577322	0.167403	0.693416	ENSMUSG00000036446.5
Stk39	3504.63	-0.427216	0.145413	0.00330397	0.0793459	ENSMUSG00000027030.15
Crym	4237.36	-2.20253	0.26983	3.27708e-16	2.76661e-13	ENSMUSG00000030905.5
SCPN late development genes
Bcl6	420.663	-0.0835913	0.372442	0.822414	0.98113	ENSMUSG00000022508.5
Opn3	328.217	-0.283068	0.498494	0.57014	0.939819	ENSMUSG00000026525.9
Zfp703	224.159	-1.33928	0.409013	0.0010588	0.0341775	ENSMUSG00000085795.8
Pcp4	917.013	-1.85869	0.242919	1.98714e-14	1.09044e-11	ENSMUSG00000090223.2
Ntng1	1037.83	1.09189	0.396572	0.00589957	0.11631	ENSMUSG00000059857.15
CSN-specific vs. corticotectal genes
Ramp3	706.634	-0.754826	0.260927	0.00381746	0.0886125	ENSMUSG00000041046.7
Igfbp4	631.814	0.643454	0.305891	0.0354185	0.336397	ENSMUSG00000017493.12
Nefh	195.968	-1.12824	0.719775	0.117001	0.60656	ENSMUSG00000020396.8
Diaph3	1232.32	1.69309	0.264511	1.54541e-10	3.85475e-08	ENSMUSG00000022021.14
Itm2a	724.714	-0.0633601	0.372787	0.865039	0.987703	ENSMUSG00000031239.5
S100a10	9043.32	-0.235766	0.169733	0.16482	0.689368	ENSMUSG00000041959.14
Negative markers for SCPN
Lmo4	1545.77	0.363272	0.198306	0.0669707	0.462569	ENSMUSG00000028266.17
Dkk3	2257.09	0.557662	0.497528	0.262346	0.794823	ENSMUSG00000030772.6
Cdh10	747.213	0.625039	0.280472	0.0258456	0.284979	ENSMUSG00000022321.15
Lhx2	396.957	-0.0216718	0.41621	0.958473	0.997751	ENSMUSG00000000247.11
Ptn	5464.81	-0.3691	0.133733	0.00578058	0.115349	ENSMUSG00000029838.11
Lix1	6643.38	0.304635	0.153332	0.0469474	0.388209	ENSMUSG00000047786.12
