## Supplementary Table 5 for "Bcl11b orchestrates subcerebral projection neuron axon development via cell-autonomous, non-cell-autonomous, and subcellular mechanisms"

### Sheet: GO_soma
ID	Description	q value	Count	Gene ratio	gene names
GO:0007610	behavior	8.51698e-05	49	0.0997963	Ptger3/Nts/Npy/Cck/Nos1/Kcnip3/Etv1/Htr1a/Klk8/Oxr1/Atp1b2/Phf21a/Etv5/Epha4/Bcl2/Mc4r/Adam22/Pak5/Lsamp/Efnb3/Adcyap1/Grn/Deaf1/Nlgn1/Syt11/Cend1/Snca/Syt4/Gabra5/Prkce/Meis2/Ahcy/Usp2/Shank2/Slc17a7/Negr1/Fgf13/Grik2/Nr1d1/Foxp1/Ccnd2/Slc8a3/Gng7/Tafa2/Reln/Chrna5/Tpbg/Homer2/Cartpt
GO:0051241	negative regulation of multicellular organismal process	0.000600278	51	0.10387	Ptger3/Cck/Nos1/Creb3l1/Zbtb46/Rflnb/Zfpm2/Wnt7b/Mt3/Fbln1/Abcd2/Furin/Rnf128/Klk8/Frzb/Ptprr/Bcl2/Sema3c/Tcf4/Zfp423/Plcl2/Tgfb2/Bcl11a/Efnb3/Adcyap1/Grn/Pfn2/Abr/Syt11/Stk39/Gucy1a1/Syt4/Cry1/Usp2/Fgf13/Nr1d1/Prkcd/Foxp1/Arhgdib/Draxin/Atp1a1/Trpc5/Tafa5/Thy1/Smad3/Homer2/Igfbp5/Cidea/Wnt5a/Cartpt/Ism1
GO:0043269	regulation of ion transport	0.000600278	42	0.0855397	Hap1/Ptger3/Syt13/Cck/Nos1/Kcnip3/Syt6/Htr1a/Clic4/Atp1b2/Slc30a1/Bcl2/Slc9a3r2/Asic2/Neto2/Tgfb2/Adcyap1/Cnih3/Ehd3/Nlgn1/Gnb5/Syt11/Stk39/Fyn/Snca/Syt4/Prkce/Usp2/Fgf13/Ramp3/Chrm1/Atp1a1/Kcnq3/Reln/Cacna2d3/Kcns1/Thy1/Kcnip2/Fxyd7/Homer2/Hpca/Pcp4
GO:0099537	trans-synaptic signaling	0.00068044	49	0.0997963	Hap1/Npy/Gjd2/Nos1/Syt6/Htr1a/Grin3a/Grm8/Slc30a1/Etv5/Epha4/Tshz3/Plcl2/Sv2b/Doc2a/Cdh8/Dgkz/Efnb3/Adcyap1/Cnih3/Cadm1/Nlgn1/Sqstm1/Pfn2/Abr/Gucy1a1/Fabp5/Fyn/Snca/Syt4/Gabra5/Prkce/Ephb1/Shank2/Slc17a7/Slc29a1/Grik2/Gabra3/Zdhhc2/Chrm1/Slc8a3/Reln/Nrgn/Chrna5/Tpbg/Egr3/Neurl1a/Gabrd/Cartpt
GO:0071277	cellular response to calcium ion	0.00068044	12	0.0244399	Syt13/Syt6/Clic4/Cpne5/Nlgn1/Syt11/Syt4/Cpne8/Cpne2/Rasgrp2/Cpne6/Hpca
GO:0042391	regulation of membrane potential	0.00396448	31	0.0631365	Gjd2/Cck/Atp1b2/Slc25a27/Bcl2/Asic2/Slc25a36/Adcyap1/Cnih3/Ehd3/Nlgn1/Snca/Prdx3/Gabra5/Prkce/Slc17a7/Slc29a1/Fgf13/Grik2/Gabra3/Foxp1/Atp1a1/Slc8a3/Kcnq3/Trpc5/Reln/Ucp2/Chrna5/Kcnip2/Pid1/Gabrd
GO:0007167	enzyme linked receptor protein signaling pathway	0.00396448	47	0.095723	Gdf9/Hap1/Creb3l1/Nedd9/Npnt/Ephb6/Mt3/Furin/Epha4/Ptprr/Tgfb1i1/Zyx/Tcf4/Zfp423/Adamtsl2/Sulf2/Tgfb2/Igfbp2/Dok5/Zmiz1/Efnb3/Rgmb/Zfp451/Fyn/Snca/Ephb1/Elapor2/Flrt3/Sla/Prkcd/Ngef/Gng7/Gcnt2/Acvr1/Cdh13/Afap1l2/Btbd11/Zfp703/Fgf18/Smad3/Lefty2/Igfbp5/Neurl1a/Pid1/Cidea/Wnt5a/Stat5b
GO:0030155	regulation of cell adhesion	0.00406285	36	0.0733198	Ptger3/Npy/Nedd9/Gsn/Itga6/Npnt/Ephb6/Limch1/Fbln1/Wdpcp/Lgals8/Epha4/Bcl2/Edil3/Chst2/Tgfb2/Igfbp2/Spock1/Zmiz1/Efnb3/Dusp26/Plxna1/Prkce/Rnd1/Zdhhc2/Prkcd/Tpm1/Gcnt2/Cdh13/Zfp703/Thy1/Smad3/Mmp14/Egr3/Wnt5a/Stat5b
GO:0051093	negative regulation of developmental process	0.00689562	44	0.089613	Ptger3/Creb3l1/Zbtb46/Rflnb/Zfpm2/Wnt7b/Cdkn1a/Mt3/Fbln1/Grin3a/Klk8/Frzb/Epha4/Bcl2/Tgfb1i1/Sema3c/Tcf4/Tgfb2/Bcl11a/Efnb3/Adcyap1/Nelfb/Nlgn1/Abr/Oma1/Syt4/Ephb1/Meis2/Usp2/Fgf13/Nr1d1/Foxp1/Ngef/Draxin/Rorb/Trpc5/Tafa5/Thy1/Smad3/Igfbp5/Wnt5a/Cartpt/Ism1/Stat5b
GO:0008284	positive regulation of cell population proliferation	0.00689562	41	0.0835031	Gdf9/Npy/Prkch/Cck/Zfpm2/Wnt7b/Cdkn1a/Fosl2/Hdac1/Fbln1/Mta3/Aqp11/Slc25a27/Etv5/Bcl2/Kitl/Zfp423/Tgfb2/Igfbp2/Tox/Pou3f3/Zmiz1/Adcyap1/Grn/Prdx3/Meis2/Shank2/Foxp1/Ccnd2/Scg2/Akr1b3/Trpc5/Gcnt2/Cdh13/Zfp703/Fgf18/Igfbp5/Egr3/Pid1/Wnt5a/Stat5b
GO:0034330	cell junction organization	0.00777078	45	0.0916497	Prkch/Wnt7b/Zfp804a/Htr1a/Limch1/Camk1/Wdpcp/Klk8/Dact1/Etv5/Epha4/Bcl2/Asic2/Pcdhgc4/Tgfb2/Igsf21/Cdh8/Dgkz/Cadm1/Nlgn1/Nefl/Pfn2/Ndrg1/Fyn/Snca/Ephb1/Shank2/Flrt3/Negr1/Fgf13/Zdhhc2/Ngef/Slc8a3/Reln/Lrrtm3/Zfp703/Thy1/Lrtm2/Smad3/Cdh7/Tpbg/Mmp14/Neurl1a/Ppfibp1/Wnt5a
GO:0009887	animal organ morphogenesis	0.00862421	41	0.0835031	Dhrs3/Eln/Rflnb/Zfpm2/Wnt7b/Itga6/Npnt/Hdac1/Apcdd1/Wdpcp/Fjx1/Dact1/Frzb/Etv5/Mllt3/Bcl2/Tshz3/Sema3c/Plod3/Bcl11b/Sulf2/Tgfb2/Dzank1/Atrnl1/Zmiz1/Bhlhe22/Polb/Abr/Plxna1/Ephb1/Meis2/Mrtfb/Tpm1/Rorb/Acvr1/Thy1/Fgf18/Smad3/Mmp14/Igfbp5/Wnt5a
GO:0070848	response to growth factor	0.0121056	34	0.0692464	Gdf9/Hap1/Nos1/Creb3l1/Npnt/Mt3/Furin/Ier2/Tgfb1i1/Zyx/Tcf4/Zfp423/Adamtsl2/Sulf2/Tgfb2/Dok5/Zmiz1/Rgmb/Zfp451/Ncl/Fyn/Prkce/Elapor2/Flrt3/Gcnt2/Acvr1/Zfp703/Fgf18/Smad3/Lefty2/Egr3/Cidea/Wnt5a/Stat5b
GO:0030334	regulation of cell migration	0.0122265	42	0.0855397	Ptger3/Nedd9/Itga6/Limch1/Fbln1/Furin/Wdpcp/Clic4/Atp1b2/Epha4/Ptprr/Bcl2/Kitl/Chst2/Sema3c/Tgfb2/Camk1d/Gna12/Grn/Phactr1/Mta2/Ldb2/Pfn2/Abr/Plxna1/Stk39/Prkce/Foxp1/Tpm1/Arhgdib/Gcnt2/Reln/Tafa5/Acvr1/Cdh13/Zfp703/Thy1/Fgf18/Smad3/Mmp14/Igfbp5/Wnt5a
GO:0050433	regulation of catecholamine secretion	0.0217985	8	0.0162933	Ptger3/Syt13/Syt6/Syt11/Snca/Syt4/Pcp4/Cartpt
GO:0015844	monoamine transport	0.0217985	10	0.0203666	Ptger3/Syt13/Nos1/Syt6/Htr1a/Syt11/Snca/Syt4/Pcp4/Cartpt
GO:0032355	response to estradiol	0.0217985	7	0.0142566	Fosl2/Grn/Fam210b/Ramp3/Zfp703/Sstr1/Stat5b
GO:0003013	circulatory system process	0.0234377	25	0.0509165	Ptger3/Npy/Nos1/Gsn/Htr1a/Ncald/Asic2/Plod3/Faah/Tgfb2/Gna12/Adcyap1/Ehd3/Abr/Stk39/Gucy1a1/Fabp5/Fyn/Add3/Fgf13/Ramp3/Tpm1/Atp1a1/Smad3/Cartpt
GO:0006935	chemotaxis	0.0249153	27	0.0549898	Etv1/Wnt7b/Ephb6/Epha4/Sema3c/Bcl11b/Tgfb2/Camk1d/Efnb3/Kif5c/Plxna1/Stk39/Ephb1/Flrt3/Prkcd/Foxp1/Draxin/Scg2/Reln/Cdh13/Lrtm2/Fgf18/Smad3/Tpbg/Cdh4/Egr3/Wnt5a
GO:0031345	negative regulation of cell projection organization	0.0249153	19	0.0386965	Mt3/Klk8/Epha4/Sema3c/Bcl11a/Spock1/Efnb3/Ntm/Nlgn1/Pfn2/Fyn/Fgf13/Prkcd/Ngef/Draxin/Cep97/Trpc5/Thy1/Wnt5a
GO:0010718	positive regulation of epithelial to mesenchymal transition	0.0249153	6	0.01222	Tgfb1i1/Tgfb2/Gcnt2/Acvr1/Zfp703/Smad3
GO:0051345	positive regulation of hydrolase activity	0.0249153	30	0.0610998	Rgs8/Cck/Nedd9/Gsn/Itga6/Npnt/Casp2/Tbc1d5/Atp1b2/Epha4/Senp1/Chn2/Garnl3/Adcyap1/Grn/Gnb5/Pfn2/Abr/Rap1gds1/Fyn/Snca/Elmod1/Rasgrp2/Prkcd/Tpm1/Ngef/Thy1/Smad3/Hpca/Wnt5a
GO:0033555	multicellular organismal response to stress	0.0249153	11	0.0224033	Cck/Nos1/Kcnip3/Htr1a/Bcl2/Adcyap1/Deaf1/Gabra5/Grik2/Gng7/Reln
GO:1903305	regulation of regulated secretory pathway	0.0344372	14	0.0285132	Syt13/Syt6/Htr1a/Grin3a/Grm8/Doc2a/Nlgn1/Pfn2/Abr/Syt11/Syt4/Prkce/Rab3d/Chrna5
GO:0006816	calcium ion transport	0.0381749	21	0.0427699	Hap1/Ptger3/Nos1/Slc24a3/Grin3a/Slc30a1/Bcl2/Tgfb2/Ehd3/Gnb5/Fyn/Snca/Prkce/Usp2/Ramp3/Slc8a3/Trpc5/Cacna2d3/Thy1/Homer2/Hpca
