## Supplementary Table 6 for "Bcl11b orchestrates subcerebral projection neuron axon development via cell-autonomous, non-cell-autonomous, and subcellular mechanisms"

### Sheet: KOvsWT
		Soma compartment						GC compartment
gene name		Mean of normalized counts	log2FoldChange	lfcSE	p value	q value		Mean of normalized counts	log2FoldChange	lfcSE	p value	q value
Epha5		7907.57	0.319754	0.168	0.0570026	0.42669
Ephb1		7156.17	-0.524528	0.155626	0.000750463	0.0261471
Epha7		5412.81	-0.000933836	0.144925	0.994859	0.999191
Ephb6		3278.63	1.4166	0.178865	2.37564e-15	1.53369e-12		678.138	-1.09147	0.44867	0.0149877	0.364376
Epha4		2584.29	0.907034	0.302807	0.0027407	0.068831
Ephb2		1255.82	-0.114715	0.18394	0.532855	0.93405
Epha8		762.327	-0.637529	0.373451	0.0877979	0.53952		273.107	-0.567784	0.690864	0.411164	0.999862
Epha3		636.807	0.607913	0.373554	0.103657	0.580973		418.979	1.04663	1.0833	0.333969	0.979211
Epha6		208.835	-0.549379	0.499571	0.271462	0.802986
Ephb3								312.227	-0.1782	0.758502	0.814257	0.999862
Efnb2		3805.91	-0.131815	0.173831	0.448273	0.902218		2201.64	0.060589	0.312189	0.846115	0.999862
Efnb3		3443.04	0.489666	0.136809	0.000344673	0.0150709
Efna2		1671.36	0.144114	0.185212	0.436509	0.898842		2335.24	-0.609846	0.409333	0.136263	0.820584
Efnb1		1380.59	0.38796	0.266513	0.145478	0.659242		473.507	1.41419	0.524605	0.00702343	0.265708
Efna3		1266.49	-0.174575	0.174769	0.317848	0.839926
Efna5		1134.75	-0.221289	0.152784	0.147511	0.662684		561.426	0.935188	0.48139	0.0520546	0.614839
Efna4		247.117	-0.168207	0.398857	0.673227	0.95703
Robo1		4148.74	-0.0225102	0.214704	0.9165	0.992789
Robo2		7863	-0.0423606	0.320785	0.894943	0.991259
Slit1		841.36	0.288722	0.318633	0.364869	0.868634		402.728	-0.746928	0.901094	0.407154	0.999862
Nrp1		3710.24	0.403887	0.271853	0.137364	0.648417		504.672	-0.204189	0.644388	0.75134	0.999862
Nrp2								921.008	-0.566911	0.599764	0.344544	0.983926
Plxna2		5610.15	0.109922	0.231939	0.635552	0.951813
Plxna1		4377.37	-0.413008	0.141133	0.00342944	0.0819259		1200.75	0.120118	0.316312	0.704135	0.999862
Plxnb2		2124.97	0.307846	0.275841	0.26441	0.797983
Plxna3		1743.94	0.268643	0.280452	0.338117	0.852449		926.354	-1.06135	0.406517	0.00903226	0.29752
Plxna4		1181.44	-0.160649	0.363877	0.658856	0.95703
Plxnb1		515.575	-0.0804549	0.355947	0.821178	0.980961		743.29	-0.025921	0.407642	0.949299	0.999862
Plxnc1		301.522	-0.765677	0.738307	0.299702	0.826232		690.315	0.164407	0.603724	0.785375	0.999862
Plxnd1								620.438	0.246758	0.513069	0.630555	0.999862
Sema3c		4570.59	0.782614	0.252031	0.00190134	0.052168		336.05	-0.452558	0.75855	0.550769	0.999862
Sema6b		3524.86	-0.352711	0.134856	0.00891053	0.152802		917.233	-0.0631469	0.315646	0.841437	0.999862
Sema4f		3430.36	0.0811673	0.186762	0.66385	0.95703		870.824	-0.111124	0.497868	0.823381	0.999862
Sema6c		3173.44	0.103117	0.137972	0.454835	0.904642
Sema4c		1674.65	-0.0215422	0.220248	0.922084	0.992918		300.273	0.67016	0.488832	0.170393	0.864539
Sema6a		1589.93	-0.258419	0.249147	0.299636	0.826232
Sema3a		1543.03	0.340403	0.339041	0.31537	0.839205		738.858	-0.68692	0.451421	0.128088	0.806302
Sema3e		1515.9	2.57155	1.13437	0.0233934	0.271864
Sema4a		886.638	0.00280576	0.278765	0.991969	0.999191
Sema6d		754.31	0.427264	0.459086	0.352017	0.86025
Sema3f		531.164	-0.11932	0.392561	0.761165	0.972626
Sema4d		472.651	-0.0433885	0.261472	0.868205	0.988497
Sema7a		370.555	0.0181656	0.396924	0.963497	0.997865		123.521	-0.567314	0.772826	0.462902	0.999862
Sema4g		319.735	0.214287	0.383429	0.57625	0.941683
Sema4b		225.458	0.680106	0.42664	0.110914	0.594427
Ntn1								225.444	0.282319	0.572929	0.622179	0.999862
Unc5a		908.96	0.410783	0.228736	0.0725128	0.485958		930.559	-0.315802	0.583838	0.588571	0.999862
Dscam		1916.1	0.353769	0.340022	0.29814	0.826145		683.553	-1.37432	0.717679	0.0554982	0.621751
Draxin		1648.82	-0.944092	0.244304	0.000111356	0.00623536
Ntng1		1037.83	1.09189	0.396572	0.00589957	0.11631
Lrrc4c		4416.11	0.202975	0.168656	0.228789	0.769988
Lrrc4		1406.69	-0.359256	0.225372	0.110924	0.594427		767.3	0.0225883	0.574789	0.968652	0.999862
Neo1		6816.98	-0.0835784	0.19917	0.674754	0.95703		2301.31	0.314717	0.353723	0.373612	0.988965
Flrt2		3191.85	-0.00195838	0.16931	0.990771	0.999191
Flrt3		1955.99	-0.652999	0.221992	0.00326573	0.0786135		975.513	-0.283031	0.534057	0.596138	0.999862
Flrt1		306.159	0.760064	0.371482	0.0407532	0.364929		403.675	0.296535	0.673785	0.659863	0.999862
Adgrl2		6748.73	-0.178667	0.166443	0.283073	0.813928		2003.5	0.302703	0.369958	0.413238	0.999862
Adgrl1		4283.24	-0.325117	0.179485	0.0700803	0.477721		4452.04	-0.17154	0.140614	0.22249	0.907513
Adgrl3		1005.12	-0.35504	0.309417	0.251197	0.788944
Tenm2		2992.48	0.603981	0.226941	0.00778162	0.138677
Tenm3		2304.3	0.163347	0.269802	0.544891	0.936378
Tenm4		753.626	-0.654975	0.320806	0.0411859	0.365731
