## Supplementary Table 9 for "Bcl11b orchestrates subcerebral projection neuron axon development via cell-autonomous, non-cell-autonomous, and subcellular mechanisms"

### Sheet: GO_WT GC vs soma
ID	Description	q value	Count	Gene ratio	enrichment	gene names
GO:0006412	translation	4.28392e-08	162	0.100062	GC	Bc1/Hbb-b1/Nanos3/Rpl12/Rps12/Rpl31/Tma7/Rplp1/Rpl36/Rps27l/Mrpl52/Rps2/Rpl27a/Rplp0/Eif1b/Rps28/Rpsa/Rpl22l1/Uqcc2/Rpl37rt/Rpl41/Rps19/Rpl37/Rpl32/Rgs2/Rpl13/Rpl10a/Rpl18a/Mrpl30/Rps29/Rpl37a/Rps21/Qki/Shfl/Rpl21/Gm2000/Rpl36a/Rps26/Rpl35/Rps24/Rpl23a/Rpl28/Rwdd1/Rpl39/Mrps15/Rps23/Mrpl32/Rpl17/Rps7/Ago1/Mrps21/Rps8/Rps14/Sarnp/Rps17/Rps15/Rpl14/Rpl23/Mrps16/Rpl9-ps6/Rpl24/Pstk/Eif1/Fau/Rpl9/Mrp…
GO:0033108	mitochondrial respiratory chain complex assembly	9.46692e-06	41	0.0253243	GC	Coa4/Ndufaf8/Uqcc2/Ndufa6/Tmem126a/Ndufa2/Sdhaf1/Ndufc1/Uqcc3/Ndufa3/Cox18/Ndufa5/Surf1/Ndufa1/Ndufs6/Ndufaf3/Ndufb9/Cox14/Pet100/Ndufa12/Dmac1/Uqcc6/Ndufs8/Ndufb10/Ndufaf2/Ndufb7/Ndufs5/Ndufb11/Ndufab1/Ndufb4/ND2/Smim20/Coa3/Ndufb5/Ndufa8/Ndufb3/Lyrm7/Sdhaf4/Ndufaf5/Ndufb2/Cox19
GO:0006119	oxidative phosphorylation	0.000535332	44	0.0271773	GC	Chchd10/Uqcc2/Dnajc15/Atp5e/Antkmt/Cox7c/Atp5j/Iscu/Atp5k/Uqcc3/Cox5b/Uqcrq/Uqcr10/Uqcrh/Uqcrb/Coa6/Ndufv3/Fxn/Ndufs6/Cox7a2l/Ndufb9/Atp5j2/Ndufv2/Ndufa12/Stoml2/Ndufa7/Ndufs8/Cox7a2/Ppif/Dguok/Cox4i1/ND2/Snca/Cox6a1/Sdhc/Ndufa8/Cycs/Atp5o/Coq7/Dnajc30/Chchd2/Slc25a23/Atp5d/Pink1
GO:0046034	ATP metabolic process	0.015137	59	0.0364422	GC	Chchd10/Aldoc/Eno1b/Uqcc2/Dnajc15/Atp5e/Antkmt/Cox7c/Atp5j/Khk/Iscu/Atp5k/Uqcc3/Cox5b/Il4/Uqcrq/Uqcr10/Uqcrh/Uqcrb/Coa6/Ndufv3/Fxn/Ndufs6/Guk1/Cox7a2l/Ndufb9/Atp5j2/Ndufv2/Ndufa12/Stoml2/Atp5g2/Ndufa7/Atp5g1/Ndufs8/Cox7a2/Ampd3/Bad/Ppif/Atp5l/Dguok/Cox4i1/ND2/Snca/Atpif1/Cox6a1/Sdhc/Ndufa8/Tpi1/Cycs/Atp5o/Coq7/Dnajc30/Chchd2/Slc25a23/Gpi1/Atp5g3/Gapdh/Atp5d/Pink1
GO:0031640	killing of cells of other organism	0.0257927	9	0.00555899	GC	Cxcl14/Rps19/Nts/Cxcl12/Tac1/Bad/Tusc2/Hmgn2/Gapdh
GO:0007005	mitochondrion organization	0.0312235	106	0.0654725	GC	Hap1/Chchd10/Coa4/Siva1/Dynlt1c/Cck/Ndufaf8/Pdcd5/Dnajc19/Cnp/Uqcc2/Dnajc15/Ndufa6/Dnlz/Tmem126a/Ndufa2/Sdhaf1/Ndufc1/Dynlt1b/Uqcc3/Prelid1/Ndufa3/Cox18/Ndufa5/Tomm5/Pam16l/Tomm7/Bloc1s2/Fam162a/Pam16/Surf1/Ndufa1/Bax/Rnf7/Immp1l/Timm9/Fxn/Ndufs6/Ndufaf3/Cox7a2l/Ndufb9/Mrpl17/Timm13/Cox14/Cisd2/Pet100/Hebp2/Ndufa12/Higd2a/Stoml2/Fundc2/Jtb/Dmac1/Mpv17/Uqcc6/Wdr45/Ndufs8/Ndufb10/Higd1a/Ndufaf2/Ral…
GO:0061844	antimicrobial humoral immune response mediated by antimicrobial peptide	0.0312235	10	0.00617665	GC	Cxcl14/Rps19/Nts/Rpl39/Cxcl12/Fau/Tac1/B2m/Hmgn2/Gapdh
GO:0097428	protein maturation by iron-sulfur cluster transfer	0.0312235	10	0.00617665	GC	Cisd3/Isca2/Hscb/Ciao2b/Ciao2a/AK157302/Glrx5/Isca1/Nfu1/Glrx3
GO:0044265	cellular macromolecule catabolic process	3.88133e-05	215	0.116405	Soma	Siah1a/Ube2l3/Psmb1/Ddx5/Ube2z/Zpr1/Vps28/Psma2/Elavl4/Psmd8/Cop1/Klhl22/Nedd4/Psmf1/Tnfaip1/Ndfip2/Uchl5/Adrm1/Psmb7/Hnrnpd/Exosc4/Capn2/Yme1l1/Hsp90ab1/Bnip3/Trp53inp2/Klhdc3/Bag5/Bnip3l/Dcaf11/Anapc7/Fem1a/Ube2v2/Cnot7/Rab7/Ube2n/Psma4/Faf2/Psmd7/Syvn1/Fbxw5/Psma1/Nfe2l1/Gspt2/Psmb4/Herpud1/Vps4a/Get4/Kbtbd7/Pcid2/Derl2/Psmc1/Zranb1/Usp46/Akt1/Cops3/Nhlrc1/Hsp90aa1/Bmal1/Srsf1/Clpx/Vps4b/Alkbh…
GO:0050803	regulation of synapse structure or activity	0.000142529	58	0.0314023	Soma	Pik3r1/Nedd4/Sparcl1/Lhfpl4/Slitrk5/Pgrmc1/Malat1/Dbnl/Ube2v2/Abhd17c/Cfl1/Cask/Etv5/Eif4g1/Flrt3/Vhl/Gsk3b/Fmr1/Tpbg/Snap91/Actr3/Ube3a/Dnm1l/Dhx36/Adam10/Efna5/Lrrn3/Caprin1/Prnp/Igsf9/Actr2/Lrrtm2/Adgrl2/Clstn3/Eef2k/Lrfn4/Pak3/Amigo2/Slitrk3/Nlgn3/Lrrtm3/Camkv/Hnrnpk/Mfn2/Opa1/Vps35/Tubb5/Septin11/St8sia2/Myo5b/Lrrtm1/Tuba1a/Dbn1/Anapc2/Pcdh8/Hspa8/Cdh8/Mef2c
GO:0050807	regulation of synapse organization	0.000142529	58	0.0314023	Soma	Pik3r1/Nedd4/Sparcl1/Lhfpl4/Slitrk5/Pgrmc1/Malat1/Dbnl/Ube2v2/Abhd17c/Cfl1/Cask/Etv5/Eif4g1/Flrt3/Vhl/Gsk3b/Fmr1/Tpbg/Snap91/Actr3/Ube3a/Dnm1l/Dhx36/Adam10/Efna5/Lrrn3/Caprin1/Prnp/Igsf9/Actr2/Lrrtm2/Adgrl2/Clstn3/Eef2k/Lrfn4/Pak3/Amigo2/Slitrk3/Nlgn3/Lrrtm3/Camkv/Hnrnpk/Mfn2/Opa1/Vps35/Tubb5/Septin11/St8sia2/Myo5b/Lrrtm1/Tuba1a/Dbn1/Anapc2/Pcdh8/Hspa8/Cdh8/Mef2c
GO:0048026	positive regulation of mRNA splicing, via spliceosome	0.00150338	15	0.00812128	Soma	Tra2b/Rbm3/Snrnp70/Thrap3/Celf3/Zfp64/Rbmxl1/Obi1/Sf3b4/Prpf19/Rbmx/Eif4a3/Ncl/Snw1/Hspa8
GO:0051960	regulation of nervous system development	0.00152307	87	0.0471034	Soma	Zpr1/Sox11/Brinp1/Pik3r1/Hes6/Ywhah/Slitrk5/Ulk2/Dbnl/Ube2v2/Id2/Tnfrsf21/Hdac2/Aatk/Cask/Akt1/Spen/Rufy3/Etv5/Bmal1/Flrt3/Gsk3b/Fmr1/Tbc1d24/Tpbg/Snap91/Actr3/Sema7a/Nsun5/Dnm1l/Pcm1/Prkci/Trim11/Dcx/Lig4/Dhx36/Eif2b2/Rab11a/Trim32/Trpc5/Efna5/Gorasp1/Lrrn3/Prpf19/Caprin1/Trpv2/Hif1a/Mtmr2/Trp53/Fezf2/Lingo1/Actr2/Lrrtm2/Adgrl2/Clstn3/Eef2k/Sema6b/Fbxo31/Sema4f/Plxna1/Pak3/Amigo2/L1cam/Slitrk3/N…
GO:0030182	neuron differentiation	0.00207871	196	0.106118	Soma	Vapa/Zpr1/Ndrg4/Sox11/Brinp1/Elavl4/Stmn3/Stmn4/Ndn/Nedd4/Rap2a/Ercc3/Eif4e/Ppp2r5b/Nrep/Ywhah/Prmt3/Tbr1/Etv1/Git1/Smarca1/Slitrk5/Inpp5f/Ulk2/Bbs4/Hsp90ab1/Ephb6/Arsb/Nme2/Bag5/Dbnl/Tmem30a/Ube2v2/Celsr2/Ppia/Id2/Tnfrsf21/Cyth2/Mycl/Hdac2/Nfe2l1/Cfl1/Aatk/Wasf1/Cask/Akt1/Alkbh1/Rufy3/Etv5/Strap/Hsp90aa1/Eif4g1/Flrt3/Ncs1/Neu1/Dpysl2/Bbs1/Katnb1/Vhl/Slc9a6/Gsk3b/Ctsz/Prkcsh/Wdr5/Fmr1/Tbc1d24/Tpb…
GO:0071166	ribonucleoprotein complex localization	0.00379123	29	0.0157011	Soma	Thoc3/Srsf3/Rbm15b/Ddx25/Tpr/Pcid2/Alkbh5/Eif6/Ssb/Ddx39b/Lsg1/Ltv1/Sdad1/Ddx39a/Nmd3/Abce1/Thoc6/Rae1/Thoc5/Fyttd1/Nol6/Thoc2/Nsun2/Nup85/Gle1/Mcm3ap/Nup88/Nup107/Nup93
GO:0071426	ribonucleoprotein complex export from nucleus	0.00379123	29	0.0157011	Soma	Thoc3/Srsf3/Rbm15b/Ddx25/Tpr/Pcid2/Alkbh5/Eif6/Ssb/Ddx39b/Lsg1/Ltv1/Sdad1/Ddx39a/Nmd3/Abce1/Thoc6/Rae1/Thoc5/Fyttd1/Nol6/Thoc2/Nsun2/Nup85/Gle1/Mcm3ap/Nup88/Nup107/Nup93
GO:0006913	nucleocytoplasmic transport	0.00387294	72	0.0389821	Soma	Ahcyl1/Ywhae/Thoc3/Ddx5/Srsf3/Zpr1/Atf2/Pik3r1/Rbm15b/Nedd4/Mbtps1/Hsp90ab1/Ranbp3/Ddx25/Tpr/Ipo5/Cfl1/Pcid2/Pom121/Akt1/Bmal1/Ppp2ca/Alkbh5/Fbxo22/Gsk3b/Eif6/Ipo4/Appl1/Dmap1/Ssb/Ddx39b/Nolc1/Heatr3/Hyal2/Sprn/Sirt7/Sec13/Trim28/Cpsf6/Lsg1/Ltv1/Sdad1/Nup58/Xbp1/Hspa9/Adam10/Ddx39a/Cry2/Nmd3/Abce1/Trp53/Thoc6/Rae1/Pkia/Thoc5/Ranbp6/Fyttd1/Nol6/Thoc2/Nsun2/Adar/Nup85/Kpna2/Gle1/Ipo13/Mcm3ap/Nup88/…
GO:0061919	process utilizing autophagic mechanism	0.00471438	89	0.0481862	Soma	Vdac1/Slc25a4/Scoc/Rab1a/Gramd1a/Uba5/Mcl1/Klhl22/Dram2/Capn10/Rnf152/Sec22b/Cltc/Ulk2/Ormdl3/Arsb/Bnip3/Trp53inp2/Rragc/Map1lc3b/Bnip3l/Tecpr1/Rab7/Rab33b/Rragb/Vps4a/Vps18/Trim27/Akt1/Nhlrc1/Eif4g2/Vps4b/Gopc/Fbxl2/Eif4g1/Gsk3b/Rnf41/Rb1cc1/Tbk1/Fez1/Atg12/Atp13a2/Tbc1d17/Atg13/Nsfl1c/Dnm1l/Snap29/Flcn/Mtmr3/Lamp2/Nrbf2/Pik3c3/Xbp1/Rraga/Nprl2/Atg101/Fez2/Hif1a/Usp10/Trp53/Tbc1d14/Rasip1/Anxa7/…
GO:0070647	protein modification by small protein conjugation or removal	0.00471438	154	0.0833785	Soma	Ube2l3/Cops5/Vps28/Uba5/Uba3/Stambp/Klhl22/Dzip3/Nedd4/Cops8/Tnfaip1/Ndfip2/Uchl5/Senp2/Prmt3/Uba2/Rnf152/Arrdc1/Hsp90ab1/Dnaja1/Mkrn1/Bag5/Otub2/Anapc7/Ube2v2/Ube2n/Ddx3x/Ppia/Syvn1/Fbxw5/Nfe2l1/Herpud1/Kbtbd7/Vps18/Trim27/Zranb1/Usp46/Akt1/Cops3/Nhlrc1/Hsp90aa1/Fbxl2/Fbxo22/Usp42/Vhl/Kat2a/Klhl9/Marchf7/Rnf41/Usp47/Cbll1/Bap1/Otub1/Cdk5rap3/Ctr9/Skp1/Zc4h2/Ube3a/Fbxo38/Rnf40/Ube2g2/Rnf14/Usp28/…
GO:0031175	neuron projection development	0.00487949	155	0.0839199	Soma	Vapa/Zpr1/Ndrg4/Elavl4/Stmn3/Stmn4/Ndn/Nedd4/Rap2a/Ppp2r5b/Nrep/Ywhah/Prmt3/Tbr1/Etv1/Git1/Slitrk5/Inpp5f/Ulk2/Bbs4/Hsp90ab1/Ephb6/Arsb/Nme2/Bag5/Dbnl/Tmem30a/Ube2v2/Celsr2/Tnfrsf21/Cyth2/Hdac2/Cfl1/Aatk/Wasf1/Cask/Akt1/Alkbh1/Rufy3/Hsp90aa1/Flrt3/Ncs1/Neu1/Dpysl2/Bbs1/Katnb1/Slc9a6/Gsk3b/Ctsz/Prkcsh/Wdr5/Fmr1/Tbc1d24/Tpbg/Snap91/Actr3/Sec24b/Sema7a/Fez1/Btbd8/Ube3a/Casp3/Plppr4/Dnm1l/Prkci/Fbxo3…
GO:0034504	protein localization to nucleus	0.00525346	67	0.036275	Soma	Ywhae/Ddx5/Zpr1/Atf2/Pik3r1/Dnajb6/Mbtps1/Mcrs1/Tor1aip2/Bbs4/Hsp90ab1/Ormdl3/Tpr/Ipo5/Cfl1/Pom121/Akt1/Tfrc/Bmal1/Srsf1/Ppp2ca/Gsk3b/Ipo4/Cdk5rap3/Larp7/Appl1/Atp13a2/Dmap1/Mfhas1/Skp1/Nolc1/Heatr3/Hyal2/Sprn/Flcn/Nol8/Sec13/Trim28/Plrg1/Nup58/Xbp1/Osbpl8/Cry2/Nmd3/Trp53/Pkia/Ranbp6/Sun1/Hnrnpu/Hnrnpm/Sirt1/Tbrg1/Morc3/Adar/Nup85/Kpna2/Ipo13/Ogt/Nup88/Kpna1/Nup107/Prickle1/Maged1/Nup93/Ciz1/Hspa…
GO:0015931	nucleobase-containing compound transport	0.0100571	47	0.0254467	Soma	Eif5a/Thoc3/Slc25a4/Srsf3/Rbm15b/Senp2/Ddx25/Slbp/Slc35b2/Tpr/Pcid2/Pom121/Srsf1/Alkbh5/Slc35c1/Slc35a4/Fmr1/Slc25a36/Bicd2/Slc29a2/Ssb/Srsf7/Ddx39b/Sec13/Sidt2/Cpsf6/Slc35b4/Ndc1/Ddx39a/Cd47/Thoc6/Rae1/Thoc5/Fyttd1/Slc35a2/Nol6/Thoc2/Slc35a5/Nsun2/Nup85/Gle1/Slc29a1/Mcm3ap/Lrpprc/Nup88/Nup107/Nup93
GO:0033043	regulation of organelle organization	0.0104557	171	0.0925826	Soma	Vdac1/Slc25a4/Lcmt1/Arpc4/Bub3/Pik3r1/Stmn3/Stmn4/Pebp1/Klhl22/Arpc5/Rasa1/Hnrnpd/Ywhah/Tmem135/Wdr1/Git1/Capn2/Sec22b/Rhof/Mcrs1/Cltc/Bbs4/Bnip3/Dmtn/Map9/Rad50/Bnip3l/Dbnl/Anapc7/Rab33b/Tpr/Syt9/Fbxw5/Tubg1/Hdac2/Nfe2l1/Cfl1/Arpc3/Wasf1/Eml4/Vdac3/Pcid2/Atrx/Dstn/Trim27/Akt1/Sar1a/Tfrc/Vps4b/Setdb1/Dkc1/Dync1li1/Katnb1/Kat2a/Tent4b/Pik3ca/Gsk3b/Mief2/Cnot2/Rnf41/Slain1/Fscn1/Zw10/Bicd2/Zfp207/S…
GO:0051130	positive regulation of cellular component organization	0.0106859	167	0.0904169	Soma	Eif5a/Vdac1/Slc25a4/Arpc4/Ndrg4/Vps28/Elavl4/Rap1b/Pik3r1/Pebp1/Arpc5/Hnrnpd/Ppp2r5b/Wdr1/Git1/Capn2/Slitrk5/Bbs4/Arsb/Bnip3/Nme2/Smpd1/Rad50/Dbnl/Anapc7/Tmem30a/Ube2v2/Ddx3x/Tpr/Syt9/Cfl1/Arpc3/Wasf1/Cask/Atrx/Dstn/Trim27/Rufy3/Tfrc/Hsp90aa1/Sh3gl1/Vps4b/Eif4g1/Flrt3/Setdb1/Dkc1/Neu1/Katnb1/Kat2a/Gsk3b/Mief2/Cnot2/Fmr1/Slain1/Cbll1/Fscn1/Fam98a/Tbc1d24/Slx4/Cdc42ep4/Appl1/Tpbg/Snap91/Actr3/Sema7…
GO:0006403	RNA localization	0.0131448	46	0.0249053	Soma	Eif5a/Thoc3/Srsf3/Rbm15b/Senp2/Ddx25/Slbp/Tpr/Fbl/Pcid2/Pom121/Stau1/Srsf1/Alkbh5/Dkc1/Fmr1/Bicd2/Ssb/Srsf7/Ddx39b/Sec13/Dhx36/Sidt2/Cpsf6/Ndc1/Ddx39a/Nop58/Thoc6/Rae1/Thoc5/Fyttd1/Hnrnpu/Nol6/Thoc2/Nsun2/Cct4/Nup85/Exosc10/Prpf6/Gle1/Mcm3ap/Lrpprc/Nup88/Nup107/Tcp1/Nup93
GO:0030307	positive regulation of cell growth	0.0161267	43	0.023281	Soma	Slc25a4/Klhl22/Exosc4/Hdgfl2/Dbnl/Ddx3x/Cfl1/Derl2/Akt1/Rufy3/Eif4g2/Eif4g1/Gsk3b/Usp47/Sema7a/Ddx39b/Dcx/Cpne6/Eif2b2/Rab11a/Trim32/Trpc5/Adam10/Efna5/Crk/Trpv2/Rnf157/Mtpn/Brat1/Ddx49/Plaa/L1cam/Sirt1/Hnrnpk/Fdps/Acsl4/Myo5b/Gdi1/Dbn1/Exosc9/Nrp1/Anapc2/Syt4
GO:0009894	regulation of catabolic process	0.0175395	144	0.0779643	Soma	Vdac1/Slc25a4/Scoc/Vps28/Ppp1cb/Odc1/Elavl4/Ppp1ca/Mcl1/Cop1/Klhl22/Dram2/Nedd4/Psmf1/Uchl5/Hnrnpd/Git1/Rnf152/Sec22b/Hsp90ab1/Ormdl3/Bnip3/Trp53inp2/Rragc/Bag5/Bnip3l/Ube2v2/Cnot7/Rab7/Nfe2l1/Rragb/Herpud1/Pcid2/Trim27/Akt1/Tysnd1/Hsp90aa1/Bmal1/Zdhhc7/Srsf1/Ppp2ca/Eif4g2/Alkbh5/Fbxl2/Eif4g1/Fbxo22/Dkc1/Thrap3/Bcap31/Vhl/Tent4b/Gsk3b/Cnot2/Marchf7/Rnf41/Eif6/Fmr1/Cdk5rap3/Vgll4/Tbk1/Fez1/Atp13a2…
GO:0006418	tRNA aminoacylation for protein translation	0.023362	15	0.00812128	Soma	Sars/Vars2/Qars/Nars/Wars1/Lars/Dars/Rars/Aars/Rars2/Eprs/Hars/Iars2/Vars/Cars
GO:0006695	cholesterol biosynthetic process	0.023362	17	0.00920411	Soma	Msmo1/Nsdhl/Ebp/Scap/G6pdx/Hmgcs1/Dhcr24/Cyb5r3/Insig1/Dhcr7/Hmgcr/Sc5d/Fdft1/Fdps/Mvd/Hsd17b7/Erlin2
GO:1902653	secondary alcohol biosynthetic process	0.023362	17	0.00920411	Soma	Msmo1/Nsdhl/Ebp/Scap/G6pdx/Hmgcs1/Dhcr24/Cyb5r3/Insig1/Dhcr7/Hmgcr/Sc5d/Fdft1/Fdps/Mvd/Hsd17b7/Erlin2
GO:0120039	plasma membrane bounded cell projection morphogenesis	0.0236824	96	0.0519762	Soma	Elavl4/Ndn/Nedd4/Rap2a/Ywhah/Prmt3/Tbr1/Etv1/Slitrk5/Ulk2/Hsp90ab1/Ephb6/Dbnl/Celsr2/Cfl1/Aatk/Wasf1/Cask/Rufy3/Hsp90aa1/Flrt3/Dpysl2/Slc9a6/Gsk3b/Snx2/Tbc1d24/Tpbg/Snap91/Actr3/Sema7a/Ube3a/Plppr4/Dnm1l/Epha8/Apbb1/Ubb/Uchl1/Dcx/Dhx36/Cpne6/Eif2b2/Rab11a/Nckap1/Rac1/Afg3l2/Trpc5/Adam10/Sarm1/Efna5/Gorasp1/Coro1b/Caprin1/Zdhhc17/Dpysl4/Neo1/Trpv2/Rnf157/Top2b/Fezf2/Actr2/Cyfip2/Actb/Eef2k/Wdr36/S…
GO:0010770	positive regulation of cell morphogenesis involved in differentiation	0.0236824	25	0.0135355	Soma	Dmtn/Dbnl/Cask/P4hb/Tbc1d24/Actr3/Dnm1l/Dhx36/Myadm/Rac1/Crk/Caprin1/Actr2/Eef2k/Fbxo31/Pak3/Ankrd27/S100a10/Mfn2/Opa1/Myo5b/Ss18l1/Dbn1/Nrp1/Anapc2
GO:0032984	protein-containing complex disassembly	0.0236824	42	0.0227396	Soma	Eif5a/Stmn3/Stmn4/Smarcd1/Wdr1/Bnip3/Dmtn/Map1lc3b/Tecpr1/Gspt2/Smarcb1/Cfl1/Vps4a/Eml4/Dstn/Sh3gl1/Vps4b/Katnb1/Pik3ca/Snap29/Lamp2/Scaf4/Apc2/Jmjd4/Dhx8/Gspt1/Abce1/Mtpn/Tfip11/Flii/Stmn1/Grwd1/Ubqln1/Gle1/Lix1/Vps33a/Capza1/Map1s/Myc/Hspa8/Gsn/Tbc1d25
GO:0044403	biological process involved in symbiotic interaction	0.0236824	39	0.0211153	Soma	Thoc3/Vapa/Hsp90ab1/Smpd1/Rad50/Rab7/Smarcb1/Cfl1/Vps4a/Vps18/Trim27/P4hb/Vps4b/Fbxl2/Nectin2/Fmr1/Vps37b/Ctsl/Psmc3/Fuca2/Ddx39b/Hyal2/Trim11/Trim28/Trim32/Inpp5k/Hspd1/Thoc6/Thoc5/Ctsb/Thoc2/Ddb1/Slc3a2/Trim35/Nrp1/Tcp1/Snw1/Hspa8/Gsn
GO:0097193	intrinsic apoptotic signaling pathway	0.0246675	62	0.0335679	Soma	Siah1a/Ddx5/Atf2/Pik3r1/Mcl1/Dnaja1/Bnip3/Prkra/Bag5/Ddx3x/Ppia/Syvn1/Hdac2/Herpud1/Akt1/P4hb/Bcap31/Gsk3b/Marchf7/Usp47/Scn2a/Trp53bp2/Casp3/Serinc3/Dnm1l/Ptpn1/Gsdme/Flcn/Usp28/Ubb/G2e3/Ppp1r13b/Rrn3/Hsph1/Trim32/Zfp622/Xbp1/Arl6ip5/Armc10/Casp2/Tmem161a/Nono/Hif1a/Trp53/Nck2/Mapk7/Aen/Sirt1/Eno1/Sgpp1/Hnrnpk/Ubqln1/Opa1/Ccar2/Msh2/Bclaf1/Aifm1/Msh6/Trap1/Snw1/Noc2l/Myc
GO:0030518	intracellular steroid hormone receptor signaling pathway	0.0262371	21	0.0113698	Soma	Ddx5/Wbp2/Uba5/Ppp5c/Nedd4/Ywhah/Prmt2/Dnaja1/Vps18/Bmal1/Cnot2/Ube3a/Rnf14/Fkbp4/Cry2/Cry1/Sirt1/Kdm3a/Calcoco1/Vps11/Taf7
GO:0009156	ribonucleoside monophosphate biosynthetic process	0.0303551	13	0.00703844	Soma	Adss/Rfk/Uck1/Paics/Adsl/Prps1/Prps2/Gmps/Ampd2/Dhodh/Gmpr2/Umps/Ppat
GO:0016049	cell growth	0.0326774	84	0.0454792	Soma	Slc25a4/Klhl22/Ndn/Prmt2/Exosc4/Hdgfl2/Ulk2/Hsp90ab1/Tro/Dbnl/Ddx3x/G6pdx/Cfl1/Aatk/Wasf1/Derl2/Akt1/Rufy3/Hsp90aa1/Eif4g2/Ccn3/Eif4g1/Flrt3/Dpysl2/Slc9a6/Gsk3b/Usp47/Bap1/Vgll4/Actr3/Sema7a/Fubp1/Ddx39b/Rbbp7/Hyal2/Flcn/Dcx/Cpne6/Eif2b2/Rab11a/Trim32/Trpc5/Xbp1/Adam10/Prdm4/Map2k4/Efna5/Crk/Rgs4/Trpv2/Rnf157/Trp53/Mtpn/Plaat1/Cyfip2/Smad3/Sec61a1/Brat1/Ddx49/Clstn3/Wdr36/Sema6b/Sema4f/Plxna1/Pla…
GO:0048863	stem cell differentiation	0.03415	30	0.0162426	Soma	Sox11/Ociad1/Nelfb/Mtf2/Cfl1/Gsk3b/Sema7a/Nolc1/Rbm24/Zfp281/Dhx36/Pum1/Hspa9/Smyd5/Prdm4/Lmbr1l/Hif1a/Trp53/Hnrnpu/Sema6b/Sema4f/Efnb1/Kdm3a/Nsun2/Prickle1/Nrp1/Psmd11/Sema4c/Sema3c/Mef2c
GO:0000819	sister chromatid segregation	0.0391665	37	0.0200325	Soma	Dctn2/Lcmt1/Bub3/Nudc/Klhl22/Anapc7/Tpr/Tubg1/Vps4a/Eml4/Pcid2/Atrx/Vps4b/Dync1li1/Zw10/Akap8/Zfp207/Smc1a/Rab11a/Wapl/Champ1/Chmp7/Anapc1/Mcmbp/Ik/Chmp1b2/Cenpc1/Cul3/Wrap73/Top2b/Hnrnpu/Mau2/Anapc4/Cdc16/Trip13/Ppp2r1a/Cdc23
GO:1990182	exosomal secretion	0.0391665	9	0.00487277	Soma	Cops5/Rab7/Vps4a/Vps4b/Atp13a2/Hgs/Rab11a/Myo5b/Sdc1
