## Supplementary Table 10 for "Bcl11b orchestrates subcerebral projection neuron axon development via cell-autonomous, non-cell-autonomous, and subcellular mechanisms"

### Sheet: GC_KOvsWT
gene name	Mean of normalized counts	log2FoldChange	lfcSE	p value	q value	ENSEMBL gene ID
Erich2	152.454	7.08161	1.31675	7.53e-08	0.000575332	ENSMUSG00000075302.10
Ccn1	218.172	6.52543	1.2664	2.57e-07	0.000653878	ENSMUSG00000028195.4
Gosr2	3523.14	1.32921	0.254856	1.83e-07	0.000653878	ENSMUSG00000020946.13
Gm8098	99.6805	8.76592	1.75958	6.3e-07	0.000856511	ENSMUSG00000073073.4
Hoxd10	180.836	6.50727	1.32448	8.97e-07	0.000856511	ENSMUSG00000050368.4
Btbd19	187.52	-6.72871	1.36819	8.75e-07	0.000856511	ENSMUSG00000073771.11
Cblc	78.0163	-8.05211	1.62338	7.05e-07	0.000856511	ENSMUSG00000040525.13
Gm36529	237.797	-8.26176	1.67612	8.26e-07	0.000856511	ENSMUSG00000113771.1
Egln3	229.218	3.54695	0.739444	1.61e-06	0.00136907	ENSMUSG00000035105.5
Rnf39	174.974	6.98031	1.46715	1.96e-06	0.00148259	ENSMUSG00000036492.12
Mdm1	372.92	-6.38155	1.34623	2.13e-06	0.00148259	ENSMUSG00000020212.14
Tom1	197.939	5.77898	1.23489	2.87e-06	0.00182911	ENSMUSG00000042870.15
Nup37	346.325	2.93753	0.644013	5.08e-06	0.00298861	ENSMUSG00000035351.16
Gm50010	200	4.18779	0.937168	7.87e-06	0.00429857	ENSMUSG00000117499.1
Gm13791	81.6924	-8.00976	1.80669	9.28e-06	0.00472594	ENSMUSG00000086980.1
Yjefn3	107.442	-7.49684	1.70432	1.09e-05	0.00520045	ENSMUSG00000048967.16
Gm44878	200.661	9.0916	2.07427	1.17e-05	0.00526102	ENSMUSG00000108477.1
Grip2	411.361	-4.84564	1.11045	1.28e-05	0.00543018	ENSMUSG00000030098.15
Mettl18	283.583	5.81545	1.3568	1.82e-05	0.00731237	ENSMUSG00000041396.13
Hps4	423.869	-3.24967	0.762586	2.03e-05	0.00776301	ENSMUSG00000042328.13
Rfwd3	322.868	-3.58408	0.845489	2.24e-05	0.00816833	ENSMUSG00000033596.5
Ccna1	146.761	-5.63291	1.36401	3.63e-05	0.0126195	ENSMUSG00000027793.6
Zfp3	694.239	2.2077	0.540285	4.39e-05	0.0145705	ENSMUSG00000043602.5
4833438C02Rik	111.16	-7.03552	1.73055	4.79e-05	0.0152627	ENSMUSG00000118087.1
Nrsn1	3935.64	0.78586	0.196049	6.11e-05	0.0186792	ENSMUSG00000048978.14
Mettl25	273.35	-3.0415	0.766774	7.29e-05	0.020702	ENSMUSG00000036009.16
Chil1	95.4733	-7.25446	1.82924	7.31e-05	0.020702	ENSMUSG00000064246.10
Cryzl2	176.61	-3.60033	0.932532	0.000113012	0.0308443	ENSMUSG00000033488.11
Optc	94.5774	6.51773	1.6975	0.000123239	0.031393	ENSMUSG00000010311.15
4931428F04Rik	1494.67	1.77621	0.461678	0.000119433	0.031393	ENSMUSG00000014837.15
Pars2	303.748	6.02745	1.57799	0.000133609	0.0319076	ENSMUSG00000043572.7
1700101I11Rik	117.057	-4.87297	1.27325	0.000129612	0.0319076	ENSMUSG00000097675.2
Gm9812	53.7562	7.71604	2.03335	0.000147795	0.0342257	ENSMUSG00000046747.8
Gtpbp3	489.934	1.99282	0.528144	0.00016114	0.0342956	ENSMUSG00000007610.15
Akap5	333.346	-1.80624	0.477876	0.000157005	0.0342956	ENSMUSG00000021057.15
Cyb561a3	236.824	-3.74244	0.99381	0.000166048	0.0342956	ENSMUSG00000034445.8
Pnmt	94.4315	-7.26715	1.92928	0.000165368	0.0342956	ENSMUSG00000038216.7
Armcx3	564.259	-1.57586	0.419954	0.00017512	0.0352175	ENSMUSG00000049047.11
Trh	83.6398	-7.91059	2.12338	0.000194944	0.038199	ENSMUSG00000005892.4
Uba3	1987.1	-1.03979	0.280711	0.000212123	0.0405261	ENSMUSG00000030061.16
Gm42433	109.315	-5.42887	1.47761	0.000238705	0.0444922	ENSMUSG00000105230.1
Ubfd1	1402.37	0.995093	0.272845	0.000265223	0.048258	ENSMUSG00000030870.12
Gm43672	354.667	4.72294	1.30755	0.000303773	0.0539521	ENSMUSG00000106019.1
Mag	168.722	-4.1572	1.15277	0.000310637	0.0539521	ENSMUSG00000036634.15
1600014C10Rik	530.779	2.47615	0.69322	0.000354325	0.0587861	ENSMUSG00000054676.15
Pnma8a	2228.1	-0.911882	0.255668	0.000361548	0.0587861	ENSMUSG00000041141.7
Apip	708.657	-2.07783	0.581911	0.000356022	0.0587861	ENSMUSG00000010911.12
Pigq	3713.34	0.624362	0.175691	0.000379778	0.0604639	ENSMUSG00000025728.16
Gm11978	70.5348	6.23527	1.76174	0.000401235	0.0613247	ENSMUSG00000086373.8
Slc7a10	277.878	-2.54692	0.718845	0.000395487	0.0613247	ENSMUSG00000030495.12
Maged2	4092.77	0.556058	0.157814	0.000425878	0.0638149	ENSMUSG00000025268.15
Rnf31	434.798	2.59355	0.738272	0.000443084	0.0651162	ENSMUSG00000047098.18
Zfp772	202.411	4.79337	1.36686	0.000453462	0.0653841	ENSMUSG00000066838.7
Gan	631.36	-1.59765	0.456532	0.00046606	0.0659561	ENSMUSG00000052557.11
Btbd3	1143.92	1.20031	0.344705	0.000497426	0.069115	ENSMUSG00000062098.11
Irs4	288.788	3.68864	1.06557	0.00053687	0.0695383	ENSMUSG00000054667.7
Cerk	736.552	2.29345	0.662189	0.00053333	0.0695383	ENSMUSG00000035891.16
Clstn3	1735.59	-1.03909	0.299851	0.000529548	0.0695383	ENSMUSG00000008153.12
Mib2	1002.81	-2.02561	0.584604	0.000530387	0.0695383	ENSMUSG00000029060.17
Septin4	375.122	3.3761	0.978078	0.000556925	0.0708358	ENSMUSG00000020486.19
Slco1c1	271.879	2.07601	0.603078	0.000576661	0.0708358	ENSMUSG00000030235.17
4930453N24Rik	2312.57	0.765561	0.222531	0.000581196	0.0708358	ENSMUSG00000059920.9
Fam118a	1484.84	-1.1745	0.342145	0.000597503	0.0708358	ENSMUSG00000022434.8
Slc33a1	365.838	-1.64155	0.478519	0.000602503	0.0708358	ENSMUSG00000027822.16
Tradd	283.243	-4.07353	1.18588	0.000592504	0.0708358	ENSMUSG00000031887.13
Cstf1	1024.61	1.85966	0.544284	0.000633819	0.0733886	ENSMUSG00000027498.14
Rab3d	842.822	1.39393	0.410805	0.000690925	0.0772674	ENSMUSG00000019066.13
Dpy19l3	359.566	-2.54542	0.750123	0.000690478	0.0772674	ENSMUSG00000043671.14
H4c3	40.0591	-7.06611	2.08409	0.000697651	0.0772674	ENSMUSG00000060678.5
Stk4	515.222	1.72829	0.512472	0.000745005	0.0785195	ENSMUSG00000018209.15
Odr4	892.883	1.49578	0.442402	0.000722128	0.0785195	ENSMUSG00000006010.14
Fndc5	1481.03	0.823625	0.244253	0.000746215	0.0785195	ENSMUSG00000001334.9
Capsl	84.2069	-5.71366	1.69515	0.000750055	0.0785195	ENSMUSG00000039676.4
Pdcd7	990.995	-1.35528	0.403472	0.000782135	0.0805605	ENSMUSG00000041837.4
CK137956	199.231	-4.93584	1.47073	0.000790636	0.0805605	ENSMUSG00000028813.2
Gm43689	63.3117	-5.55904	1.66146	0.000820243	0.0824776	ENSMUSG00000104675.1
Mief1	417.267	1.36595	0.408951	0.000837414	0.0831106	ENSMUSG00000022412.14
Lncppara	66.2083	4.9169	1.47757	0.000875694	0.0857956	ENSMUSG00000116305.1
Gm54798	113.847	-5.45618	1.64809	0.000930953	0.090055	ENSMUSG00000117901.1
Atg16l2	432.753	2.12816	0.64548	0.000977193	0.0931666	ENSMUSG00000047767.17
Strip1	3211.07	-0.873748	0.265249	0.000987503	0.0931666	ENSMUSG00000014601.13
Irs2	963.46	-1.32201	0.402091	0.00100962	0.0940918	ENSMUSG00000038894.7
Gm15672	68.5534	5.21451	1.58842	0.00102774	0.0946262	ENSMUSG00000086873.1
Josd1	1904	1.35366	0.412833	0.00104191	0.0947894	ENSMUSG00000022426.6
Spock3	1377.49	-1.06645	0.325825	0.00106379	0.095641	ENSMUSG00000054162.15
Gm32834	126.42	3.70026	1.13321	0.00109353	0.0971719	ENSMUSG00000112959.1
Smim7	5870.26	0.567302	0.174242	0.00113065	0.0993157	ENSMUSG00000044600.14
Gm31513	40.2134	8.43546	2.59433	0.00114797	0.0996906	ENSMUSG00000113052.1
